# Connecting Transcriptomics with Computational Modeling to Reveal Developmental Adaptations in the Human Pediatric Myocardium

**DOI:** 10.1101/2024.04.19.589826

**Authors:** Shatha Salameh, Devon Guerrelli, Jacob A. Miller, Manan Desai, Nicolae Moise, Can Yerebakan, Alisa Bruce, Pranava Sinha, Yves d’Udekem, Seth H. Weinberg, Nikki Gillum Posnack

## Abstract

**Background:** Nearly 1% or 1.3 million babies are born with congenital heart disease (CHD) globally each year – many of whom will require palliative or corrective heart surgery within the first few years of life. A detailed understanding of cardiac maturation can help to expand our knowledge on cardiac diseases that develop during gestation, identify age-appropriate cardiovascular drug therapies, and inform clinical care decisions related to surgical repair, myocardial preservation, or postoperative management. Yet, to date, our knowledge of the temporal changes that cardiomyocytes undergo during postnatal development is largely limited to animal models.

**Methods:** Right atrial tissue samples were collected from n=117 neonatal, infant, and pediatric patients undergoing correct surgery due to (acyanotic) CHD. Patients were stratified into five age groups: neonate (0-30 days), infant (31-364 days), toddler to preschool (1-5 years), school age (6-11 years), and adolescent to young adults (12-32 years). We measured age-dependent adaptations in cardiac gene expression, and used computational modeling to simulate action potential and calcium transients.

**Results:** Enrichment of differentially expressed genes (DEG) was explored, revealing age-dependent changes in several key biological processes (cell cycle, cell division, mitosis), cardiac ion channels, and calcium handling genes. Gene-associated changes in ionic currents exhibited both linear trends and sudden shifts across developmental stages, with changes in calcium handling (*I*_NCX_) and repolarization (*I*_K1_) most strongly associated with an age-dependent decrease in the action potential plateau potential and increase in triangulation, respectively. We also note a shift in repolarization reserve, with lower *I*_Kr_ expression in younger patients, a finding likely tied to the increased amplitude of *I*_Ks_ triggered by elevated sympathetic activation in pediatric patients.

**Conclusion:** This study provides valuable insights into age-dependent changes in human cardiac gene expression and electrophysiology among patients with CHD, shedding light on molecular mechanisms underlying cardiac development and function across different developmental stages.
