## Supplemental Table 5 for "Connecting Transcriptomics with Computational Modeling to Reveal Developmental Adaptations in the Human Pediatric Myocardium"

### Sheet: Neonate Compared with Adol YA
ANLN
HBG2; HBG1
KCNH7
GABRB2
DIAPH3
CENPF
COL1A1
TOP2A
ELN
HAS2
PRC1
MKI67
NCAPG
ADAMTS9
ARHGAP11B; ARHGAP11A
NPNT
IGF2BP3
NR4A3
COL5A1
EZH2
CDK1
DGKI
SERPINE1
DLGAP5
KIAA0101; CSNK1G1
ATP1B3
SHCBP1
KIF23
FAM111B
EXT1; hunera
ADAMTS4
MMP19
COL3A1; MIR3606
GUCY1A2
TTK
HHIP
KIF18A
EXT1; spawla
NUSAP1
FNDC1
DEPDC1
KIF11
COL4A1
TYMS
KIF26B
THBS1
LMNB1
COL21A1
MELK
MMP16
COL12A1
ASPM
TPX2
SGK1
ATP13A3
TRIM59
ANKRD18A; FAM95C
DGKD
COL1A2
ASPN
PTPRD
BUB1B
ST6GAL2
NDC80
CENPU
HELLS
NFIL3
COL6A6
CKAP2
VCAN
DUSP5
YBX1
STMN1; MIR3917
ARL5B
POSTN
CCNA2
FOXM1
ADAMTS19
RRM2
ARHGAP11B
BVES
FAM155A
FREM2
CLDN18
CCNB2
TRPC3
AUTS2
FBN2
BUB1
ENC1
NRK
HIST1H3A
KPNA2
PBK
SMC4
VASH1
HIST1H3I
PLK1
PXDN
CENPK
MXRA5
TRPM3
BMP5
KIF15
HIST1H2AE
CENPE
DACT1
MICAL3
FZD8; MIR4683
NID1
DGKD
CDC7
CLSPN
EXO1
HIVEP2
SOCS3
DACT1
MTHFD1L
POLG2
DDX26B
NEIL3
HIST1H2AG
HIST1H1B
FGF13; LINC00889
KIF15
FRAS1
EXT1
CKAP2L
C4orf46
C3orf58
FARP1; MIR3170
CCDC102B
HIST2H3A
PLK4
CDC6
THBS2
HIST1H3G
CCNB1
KCNQ5
ADAMTS2
CKS2
CASC5
FAM83D
TMEM163
HMMR
TFPI2
KIF14
DTL
PRR11
COL2A1
COL5A2
RBBP8; MIR4741
CCNL1
CHKA
RNF122
ADAMTS6
ATP13A3
BTG3
B4GALNT3
FAM155A
KLHL13
KIFC1
MSH6
ADAMTS8
MOXD1
E2F8
CDKN1A
CRY1
HIST2H3A; HIST2H3C
DOT1L
BRCA2
SERPINH1
GAD1
FBN1
ADARB1
GGH
SPARC
MFAP2
RIMKLB
CNOT11
CCNE2
SOX9
FAM72A
ARNTL
FAM72C
HIST1H4A
CAMK1D
PPP1R15B
ANKRD50
GLCE
PEG10
COL9A1
DGKD
SOGA1
KRT35
BCAT1
MAGED4; MAGED4B; SNORA11D; SNORA11E
CENPN
SEPT11
SKI; kerlabu
HIST1H3B
LUZP2
DGKD
ASXL1
SLC20A1
PLOD2
MPHOSPH9
ASTL
IFT81
COL4A5
MYH10
PXDC1
DNMT3L
SPATS2L
GEN1
CCDC169-SOHLH2
NREP
TMEM155
HIST1H4L
HIST1H2AJ
SCLT1
BRIP1
ATAD5
RTKN2
COL4A2
GTSE1
SPAG11B
GALNT5
JAKMIP2
SORBS1
COLQ
FAM150B
KLHL15
ENTPD7
SRGAP1
COL6A1
DESI2
GPRC5A; MIR614
SH3GL3
KNTC1
NCAPG2
SULT1B1
MC4R
UBE2S
MIR17HG; MIR17; MIR18A; MIR19A; MIR19B1; MIR20A; MIR92A1
SSUH2
ATP2B1
HECTD2
TTYH3
SOX4
PTTG1
PPP6R3
DUSP8
HIST1H2BJ
MCM6
CTBP2
ZUFSP
SFPQ
CHSY1
ADCY6; MIR4701
LRR1; RHOQP1
ARHGAP42
ST6GAL2
PCNT
GDF6
ATAT1
SV2A
PRM2
C18orf54
LINC00269
RAB15
TET1
MCM2
TET3
HMCN1
NEO1
SH2B1
ADAMTS12
LAMB1
N4BP2
COL9A2
R3HDML
TBC1D27
EDN1
ANO8
DGKD
B3GALT4
BACH2
LILRA4
DMXL2
ATP11A
C2orf48
FAM132A
C7orf60
FER1L6
TANC2
KIF15
ILF2
HIPK1
PRR12
RACGAP1
SLC22A12
TTC28
ITGA5
TBC1D3L
GAS8
GJC1
PI4K2B
KIF18B
SLC4A7
ADAMTS3
RAB27A
SEMA4A
CARHSP1
SEC24A
FAM111A
ADAMTS13
P3H1
CGNL1
FLVCR1
LINC00266-1
SLC25A52
HIST1H2BG
KLK7
BCLAF1
PRMT6
LST1
IGF2BP2
MAP4K4
IRS1
TBC1D3C
LOC100421561
TXNDC5
SCARF2
LAMC1
PKMYT1
TMTC3
EIF2AK3
TBC1D3E
HIST1H4K
SLC16A1
OXNAD1
TSPAN5
ZKSCAN7
TUBB2B
SRGAP2
ABL2
GRIK1
TBC1D3B; TBC1D3H; TBC1D3I; TBC1D3F; TBC1D3G
TAF2
SLC22A7
BARD1
BACH1
ST3GAL4
CACNG4
FNDC4
SLC6A17
RAX2
NOP2
FOXE3
TBC1D3H; TBC1D3L; TBC1D3I; LOC101060389; TBC1D3C; TBC1D3; TBC1D3D
CEP170B
NBPF11
GOLGA8S
GOLGA8G
MUC12
SRSF6
RAD51AP1
DGKD
TAS2R41
E2F7
VWCE
SMARCC1
MARVELD3
XPO6
RCOR1
BIK
THOP1
SPATA3
FGFR3
C9orf16
IRF1
OR2M5
PTBP2
GMNN
SKIL
MAGED4B; MAGED4; SNORA11D
NPAS2
CPNE9
HIVEP1
BASP1
PAX5
USP37
F2RL3
FZD9
FAAP24
CCDC88A
TBC1D3
PRKCG
MAST4
LCORL
NFKB2
GUCA1A
SOX17
PLEKHA8P1
HIST1H2AB
NYNRIN
CRLF3
AANAT
BACH2
OR13A1
RNF19B
ADGRG5
FGF23
HIST1H2AL; HIST1H2BN
NTSR1
LMNA
PRX
CENPO
AKAP17A; SFRS17A
LOC285692; CTD-2143L24.1; TAS2R1
HGFAC
STIL
ZNF711
ZKSCAN7
FANCE
MCM4
MYB-AS1; MYB; RP1-32B1.3; rawjer
IFFO2
INTS1
MC1R
FANCC
FBXO41
PRKCE
CEP78
ASMT; AKAP17A
ASMT; SFRS17AandASMT
BLOC1S5-TXNDC5
VAPA
ADAM11
HPN
GAS8-AS1
CTDP1
SOWAHA
CDR2L
LOXL3
KLRG2
SULT4A1
ARHGAP23
FKBP11; ARF3
CACNG8; MIR935
HIST1H2BE
GATA6
POU4F3
DHH
CTRB2
TBC1D3K
IQGAP3
INSM1
MAGEL2
RTEL1; TNFRSF6B; RTEL1-TNFRSF6B
GINS4
WHSC1
LYZL4
MICAL2
CNKSR3
NUF2
GPR132
FBXO5
LAMA1
KIF24
LRIG1
FANCA
C8G
STRN4
CHSY3
SMARCC2
ZSWIM4
PROKR2
CHST2
GIGYF1
FHDC1
MAGI3
EMILIN1
ZNF469
TBC1D3G
TMEM102
NDE1; MIR484
HTR2A
KIFC3
SEMA4G
ORC6
AGXT
TRABD2A
ZNF467
LINC00851
UBQLN3
RHOV
DGKD
KCNF1
SUV39H2
HOXD11
KIAA1211L
ZNF354B
LINC00598
PDLIM7
SENP3-EIF4A1
NCBP3
FAT3
CRYGC
GALE
ADGRB1
AQP2
CTDSPL2
AMPH
FUS
ABHD3
DMGDH
POLQ
LCE5A
CRB3
HTR7
BLMH
KLHL42
CAMK2B
KIAA1211
DPH1; OVCA2
GPR6
KDELC1
CTHRC1
RIPK1
KCNE5; ACSL4
GAL3ST4
NEDD9
PRDM13
NEK2
SLC10A2
DEPDC1B
KRT33A
REXO4
GINS1
DNA2
CYP1A2
PIEZO2
BCL2L14
GNG4
ODF2
COL13A1
PPOX
EXTL1
UCK2
FBLIM1
RABAC1
TMEM266
USP24
GDF5
SLC17A6
CCZ1B
MUC5AC
HIST1H3C
OR51B6
HGSNAT
SFXN2
TAS2R40
AGPAT5
PRR5
INPP5J
PPP1R13B
YAE1D1
C5orf22
TMBIM6
FIP1L1
ATOX1
TAX1BP3
ATOH8
PSMG4
ADRA1B
ZNF182
ST8SIA6
IFI27
CDK7
KIAA0319L
ZFP3
PIK3IP1
PCLO
FTH1
DEDD
GEMIN5
C15orf38-AP3S2
INTS9
TARS2; MIR6878
ZDHHC3
LOC102724238; LOC554249; RP11-111F5.4
GSKIP
RBKS; BRE-AS1
FMN1
C16orf89
SIRT5
TMEM41A
NDUFA7
TLR1
GBP7
TMLHE
ASTE1
PCDH9
ZFHX3
ACOX2
PLTP
ZNF680
IQCB1
BHMT2
ZNF350
ARHGAP25
ZNF267
GIGYF2
MPP1
ISCA1
CYSLTR2
COMMD8
GSAP
POMGNT2
TMEM203
MOCS1
ZNF658
HFE
XK
PROCR
MR1
WDR89
MTMR14
TTC38
CTSD
CHTF8
LGALS3
ME2
TIAM1
SETMAR
FOPNL
CCL28
CHMP1B
FAM103A1
TDRKH
TMEM138
PHF5A
PEX2
RPAP1
SNAPC5
PODXL
LIAS
TMEM100
POLR2C
MEI4
SURF1
IL2RG
MRPL24
XKR4
MRPS14
ZBTB43
CHURC1
CKMT2
PPP1R3D
NLGN4X
AP3S2; MIR5009
FRRS1L
TOMM7
PLP1
ADH1C
CD68
C19orf47
CEP120
SIRT3
EIF4E3
MKRN2
MPI
FADS1; MIR1908
MKL2; TVP23CP2
DFFA
NIF3L1
DMTN
MAP1LC3B
SQSTM1
OXA1L
TATDN3
ADIPOR1
PCCB
MUSTN1
ZNF880
AAMDC
HTATIP2
ABHD6
TBC1D15
RGL3
TAF8
DIXDC1
PERM1
BLVRA
NINJ1
SVIP
MLLT3
GNPTAB
KCTD21
RAB6B
RNF144B
AIG1
C8orf37
RNF20
GSTM4
RARRES2
JAM2
PCTP
MBNL1
FAM206A
IK; MIR3655
MKKS
IMP4
MXRA7
SLU7
NRIP2
UEVLD
ZMYND12
CCL5
GCLC
EIF3H
RP11-10L7.1; HERC6
CA12
CLTCL1
RRAS
NECAP1
HRSP12
ACADM
C14orf159
OAZ2
CDK5RAP1
GPD1L
RPS25
SLFN5
EIF4A2; SNORA63; SNORD2; SNORA4; SNORA81; MIR1248
ZNF543
CYTIP
SLC43A3
FBXO8
TRIM38
MRPL45
MRPL16
NDUFS4
VTI1B
USP31
IDH3B
NCK1
VAMP4
CLCN4
DOCK3
GPANK1
OSBPL1A
PTPN13
FUCA1
SUCLG1
ITSN2
HMGCLL1
TSPAN31
ZEB1
CMBL
NTPCR
COPS4
PEBP1
RNF7
MTRR
LINC00654
FUNDC1
ZBTB7B
AMIGO1
RNF103-CHMP3; CHMP3
THYN1
PRKAG1
ATP6V0E1
ANG; RNASE4
AS3MT
RAVER2
NAAA
DTNA
CRBN
F10
MRPL18
LGMN
NDUFA1
EXOSC7
PLBD1
PSAP
DSP
DYNC2LI1
C12orf60
ANXA4
PLCL1
COX7A1
MAL
AQP4
PLCH1
CARD16
ANKRD29
NR0B2
ZNF142
WBSCR22
TVP23B
MCC
FAH
SHE
LYST
DDO
DUS4L
DES
ETFDH
DIRC2
BBX
C12orf45
SUCLG2
MRPL13
NDUFC2-KCTD14; NDUFC2; KCTD14
NLRP1
TRMT1L
ZFP90
TMEM167B
CNNM4
SLC16A9
ZNF287
CCDC121
TCEAL2
BNC2
ATP6V1D
S100B
TMEM242
LETMD1
CLMN
FAM96A
ZNF248
NQO2
IDH1
RNLS
PBX3
EFNA1
PRKCD
MTTP
BCL2L13
PTDSS1
TMEM185A
ARRB1
RANBP3L
BCS1L
CCDC25
NFS1
DAND5
MOAP1
WDR78
LYNX1
TXNRD1
AKTIP
SLC7A6OS
IDS
RORB
MTERF3
PDHA1
CLDN12
TAOK3
AMPD3
ZNF420
IMMP2L
CA3
ZSCAN31
VRK2
KPNA3
KCND3
NTRK3
CYP27A1
METTL13
NUDT2
ABHD10
EPAS1
IDNK
SCD5
DNAJC15
HRC
ADAL
BRCC3
NDUFA4
HSD17B12
MMACHC
CIPC
SLC48A1
ZNF234
DRG1
CAMK2B
RSL1D1
PLA2G4C
ACTR6
COX10
TMEM38B
NUDT7
TM6SF1
MLPH
ABHD2
DPH6
RHBDD1
C8orf34
GCOM1; MYZAP; POLR2M
SGPP2
PRKG2
FAM219B
PINK1; MIR6084
INADL
SDHD
ZNF573
FXN
ANKRD46
URGCP
NAP1L2
DNAJC30
NR1D2
ADGRB3
NFX1
NDUFA3
HYKK
AMN1
DHRS9
TCEANC
PPARG
MT1X
MROH8
CNBP
AK1
ALDH2
FTSJ2
HLA-F
HCCS
P2RY1
PEX19
SBK3
PUDP
TCP11L2
DNAJC19
SRP9
VAMP3
ATG4A
ASAH1
TFDP2
UROD
GUCY1A3
PRDX6
GTF2E1
HADHB
MPHOSPH6
CLIC2
ZNF766; MIR643
PDCD1LG2
C7orf25
ASB11
UBE2D4
NCOA4
FGGY
GLRX5
FBXO38
HACD4
ANAPC16
SLC46A3
NXPE3
TIMMDC1
C3orf18
RIOK2
NDRG2; MIR6717
WBP2
SPR
NQO1
CRELD1
BLM
BBS2
SLC9A9
ZNF415
VPS29
FXYD1
SDHC
NDUFA4L2
STARD10
COX6C
SOD1
ABCA8
MIPEP
ACOX1
UBE2B
UBE2D1
APH1B
MRPS18B
CD200
ARL6IP5
LSM6
REEP5
BORCS7-ASMT
MTURN
ANXA7
TRIM54
GSTK1
DHODH
LACC1
KAT2B
LGI4
TIMM8A
LAMTOR3
POLR2L
ACSL5
INMT; FAM188B; INMT-FAM188B
BLZF1
PCBD1
ANKMY2
RCAN2
SMIM11A
HERPUD1
SELENBP1
PTPRC
FNDC5
ME1
DNAJC24
HACL1
GHITM
OSBPL6
PRUNE
IFITM1
PDGFD
RAI2
ATPAF1
GPX3
HIBADH
CALCOCO2
ADIRF; AGAP11; BMS1P3
CNTN3
ASB8
LIPA
TMEM143
GIPC2
SUCNR1
PRKAB2
TMEM230
SLCO2B1
OPTN
FAM63B
EID1
F10
HMG20A
GIN1
GIMAP7
CHCHD4
ZNF540; ZNF571-AS1
KIAA0040
SUSD4
SH3RF2
MAOA
NCEH1
SHISA3
RNF14
DCUN1D2
NBR1
DAZAP2
ZNF727
CLSTN2
NRXN3
GLRX
METTL7A
SYT7
CCL14; CCL15; CCL15-CCL14
LMOD3
SLC35F1
RBP4
NDUFC1
BBS10
SLC35A4
ACP1
DCN
DNAJC28
ZNF32
TRUB2
GBP3
CSGALNACT1
CHI3L2
GPAM
CYB5B
MINOS1
SPHKAP
PCYOX1
ZSCAN30
EBAG9
HMGN3
RPS6KA5
QDPR
TMEM246
SYNM
CDKL3
FUNDC2
SMIM11A
HMGCL
CECR1
MGLL
HDDC2
BHLHE41
NRSN2-AS1
ATP5EP2
LYVE1
ZNF510
ZNF772
PRELP
ANAPC13
C2orf74
IL7R
LONRF2
LIMCH1
BET1
ZMPSTE24
MYOC
ASPA
AMOT; MIR4329
ANKRD20A3; ANKRD20A2
TMEM14B
SCPEP1
ATL3
TM2D2
LYRM7
KCNMB2
TMEM55A
MRPL49
PCOLCE2
LPIN1; MIR548S
ACADSB
CFD
FYB
RAB30
ABLIM3
TEF
MIR6809; TNS1
ARHGEF6
SERPINF1
BORCS7
C10orf71
PDP1
CCND1
MCFD2
NTN4
LMO3
PPIL1
OLFM1
RNF141
HAMP
PTER
RASGRF2
NDUFB5
DBNDD2
HLA-DPB1
G0S2
GRB10
CREG1
CIART
GSTM2
MT1L
PGAM2
MRPS23
HSPB3
PGR
NRN1
HLA-DRB1
HEXB
RPP14
SCARA5
EIF2A
GOT2
TPK1
NT5C1A
BTN3A2
TMEM178B
TCAP
PRKG1
MYOM3
GSTM5
GPATCH4
GALNT16
CFI
COG2
SYS1-DBNDD2
ENAM
EPB41
SLC16A4
PARK2
PKIA
METTL5
ADAMTSL3
HSPB6
P2RY14
RGS5
GPM6A
EMC3
CA8
MSRB2
PEBP1
CAMK2N1
SIAE
PTGDS
MAFIP; TEKT4P2
CLIC5
IGFBP5
AOX1
TNFSF13B
ATP1A3
FAXDC2
ETNPPL
CPNE8
B3GALT2
LACTB2
CNTFR
BIRC3
TLL1
WDR49
MGP
ELMOD1
MBNL3
CACNA2D3
C11orf1
PPP1R1C
MCOLN3
CYBRD1
PYGM
NDNF
IFIT3
RGS7BP
FMO2
ZNF483
MS4A7
GSTM3
CPED1
ATP1A2
MAP1A
SMCO1
SPTLC3
TNFSF10
CYP4X1
AQP7
DYNC1I1
GSN
CD74
RPS27L
ISCU
F8
SENP8
PTPRQ
PAQR9
CYBB
COBL
SLC1A3
NRAP
CLU; MIR6843
KLKB1
PLA2G16
SEPP1
ITGBL1
VIT
TUBA4A
EPHX1
TUBA8
TLR3
GIMAP4
SLC39A8
CTSH
HLF
CD38
MAL2
EYA1
ASB15
TPD52L1
PEBP4
SERPING1
HOMER2
DSC1
GABARAPL1
CCDC109B
HLA-DPA1
AKR1C1
TC2N
ENPP5
AKR1C3
LRRC2
C3
MET
NEB
MYH11
CHRDL1
APOD
AKR1C2
HFE2
FAIM2
NT5DC1
HLA-DRA
TMEM150C
CADM2
ADIPOQ
MAPRE3
FGF7
GRIK2
CHGB
AR
NTRK2
IFIT1
CLIC6
EPB41L4B
CHL1
MAOB
CYP4V2
TYRP1
PTPRQ
NKAIN2
AGTR1
C1S
KLHL41
MGST1
S100A1
ABCD2
C6
ADH1B
PPP1R3A
NALCN

### Sheet: Infant Compared with Adol YA
KCNH7
PI15
COL1A1
COL3A1; MIR3606
NPNT
HBG2; HBG1
COL5A1
PTPRD
SLITRK3
RELN
HHIP
ANGPT1
IGF2BP3
ELN
KIF26B
BMP5
COL1A2
NREP
ABHD18
TNNI1
SLC44A5
GUCY1A2
MMP16
ASPN
ANKRD18A; FAM95C
WBSCR17
ABCG2
BVES-AS1
OIT3
POSTN
SEMA3A
DDX26B
MGAT4C
CCDC102B
ANLN
STMN1; MIR3917
SORBS2
DGKI
SEMA3D
FGF13; LINC00889
COL6A6
TRPM3
KCNQ3
FNDC1
TMEM71
PLEKHA7
ADAMTS6
RASGEF1B
ST6GAL2
ANGPTL1
ADAMTS2
C9orf72
ZDHHC11B
TMEM45A
COL21A1
DLG2
PLA2G12B
TRPC3
BVES
PDE4D
KCNK1
ADAM12
TET1
TNFSF4
ADAMTS19
MOXD1
MEST
TMEM163
TMEM71
NRK
E2F8
LRIG1
IFT81
B4GALNT3
IQCJ; SCHIP1; IQCJ-SCHIP1
SPARC
DACT1
C3orf58
MFAP2
COL12A1
GABRB2
TRIM59
EXT1; hunera
OCLN
GPC6
ZDHHC13
IGF1
N4BP2
C4orf46
SOSTDC1
ADRBK2
CCDC146
CAMK1D
LINGO2
KCNA4
COL4A5
COL5A2
NID1
PDE4DIP
KLHL13
COL4A1
CD109
THY1
ST3GAL4
ADARB1
EXT1
EVI5
PROM1
CCNB1IP1; SNORD126
LRRC17
NCR3LG1
CISH
PAXBP1
ZNF385D
MICAL3
BMP6
LUZP2
OSTC
FAM60A
GPR52
FREM2
FAM155A
IRS1
PKD1L2
ALCAM
ZNF711
APBA1
ZDHHC11
CEP95
MBOAT1
SERP1
COL6A1
CDH11
FRAS1
ERBB4
RP11-307P5.1; SAMD5
ANKRD36B
PDGFC
FRRS1
POPDC3
CDS1
NXPH2
HMCN1
BAMBI
SNAPC1
COL2A1
CCDC7
NEK10
CNOT10
TMEM164
CAMK1G
EDN1
SH3GL3
NPY1R
ARL5B
APBA1
L3MBTL4
ARHGAP42
CDCA7L
F2RL2
VCAM1
C1QTNF6
CRY1
ZNF713
SORBS1
PIEZO2
ZNF577
DTNA
SAMD5
SORBS2
LRP6
DYRK2
CHODL
SMARCC1
MSH6
ANKRD50
TNNI3K
FAM46A
ANOS1
ANKRD18B
TANC1
DOT1L
SEMA5A
TMEM2
GPAT3
DYNLT1
LUC7L3
PHKG1
FAM189A1
ATP11A
SRGAP2
NPIPA1
EDNRA
IRS2
CTDSPL2
MLC1
TMPO
NPIPA7; NPIPA8; PKD1P1
OSR1
SCLT1
ZBED8
DPH7
AREG
IGF2BP1
SLC16A10
LRRC37A
AUTS2
TRIB1
GEMIN4
CEP192
LRP6
FAM84B
MAP4K3
SUPT3H
AKAP9
PTBP2
FRMD4B
PCDH18
CPXM1
AGPAT4
ABCA1
KCNE1
BCAT1
TMEM133
KIAA1456
BARD1
TXNDC16
KLF15
SPATS2L
NPIPA5
DNMT3A
DMXL2
KCTD3
FZD8; MIR4683
MBTD1
ADCY6; MIR4701
RBM24
PDE4B
PTK7
MAPK8
FUBP1
COL4A6
EZH2
PARD3
NDUFAF6
MARCH3
IRF2BP2
CLK1
HTR2A
FAM155A
SLC25A5
PPIC
UHRF2
R3HDM1
LOC101060389; TBC1D3D
TBC1D3B; TBC1D3H; TBC1D3I; TBC1D3F; TBC1D3G
USP37
NPIPA3
COL19A1
TMEFF2
CSPP1
B3GALNT1
SPATS2
CITED2
SELP
TMEM98
LRIG1
TTC3
PHC1
THOC3
BACH1
KLHL4
HNRNPA1L2
ZBTB8A
KDM6A
SCN2B
C1QTNF3
HMGN2
SMO
TCF21
NCKAP5
KDELC1
MYO19
P3H1
MANBA
ATP2B1
MAP4K4
NPIPA2
RNF207
NPY5R
TRPM7
TBC1D3L
ZNF22
CCDC14
REPS1
SERPINH1
IRAK1BP1
SRSF11
DGKD
EXOC7
LPAR4
FBXL7
NUP35
ABCG1
HIST1H3I
ESD
CDC14B
NID2
PXYLP1
NAA16
ERBB4
YPEL1
ATXN1
TBC1D3H; TBC1D3L; TBC1D3I; LOC101060389; TBC1D3C; TBC1D3; TBC1D3D
DALRD3
AMPH
REEP3
SNX30
SLC45A2
C21orf59
ILF2
FNIP2
U2AF2
PLAG1
RBM39
TSPAN5
COLQ
ATP10D
CSPG5
ARL4A
ZBTB26
RIMKLB
NVL
CPSF7
SFPQ
ALMS1
NPIPA8
KDM6B
TGFB1I1
RPL7A
BACH2
STRIP2
TGIF2
SNX7
TRIM13; KCNRG
ZC4H2
ARMC2
LEPR; LEPROT
HSDL1
COL15A1
AJUBA
DERL3
ZKSCAN7
MARCH8
CEP78
ZCCHC8
REV3L
MAGED4; MAGED4B; SNORA11D; SNORA11E
MAP3K4
CDR1
GMNN
RHOU
MYH7B
ZFP69B
FXYD6; FXYD6-FXYD2; FXYD2
MSL1
FAM189A2
ANKRD16
GAD1
GJC1
FAM102B
GOLM1
SDK1
HAND2-AS1
TMTC3
MTG1
STX5
MIS18A
PITPNB
RNF149
GDPD1
SNCAIP
NRBP1
GPR75-ASB3
KIT
MMP14
FANCC
NOD1
DTWD2
ATAD5
ARHGEF10
TAF11
PLEKHG4B
RGS12
PMS1
ERVK13-1
SPRY2
KDM5B
SH3BP4
PDE10A
LCORL
ATP6V1G2
SIAH1
DCHS1
CPSF1; MIR939; MIR1234; MIR6849
LOC100133315; RP11-849H4.2
IFT27
PRMT6
LNX2
NASP
ADAMTS12
PEG3; ZIM2
WDR11
C5orf24
ANKRD6
SGPL1
RPS3A; SNORD73A
NEO1
LAMA2
ZNF30
NUP54
PXDN
OFD1
ACBD6
FGD6
PELI2
TBC1D3L; TBC1D3E
RAD51B
CGNL1
TBC1D22B
RDH11
TBC1D3E
DGKD
GLCE
TBC1D3
TRIM45
TBC1D12
ZNF354B
IFT52
NBPF12
IGF2BP2
STAG1
WDR18
DYNC2H1
PXMP2
PIP5K1B
LOC728554; THOC3
CDH10
EIF2AK3
PPP6R3
ZNF275
STIM2
IL10RA
EFR3A
C7orf49
E2F3
PAK6; BUB1B
CD82
TRAF3
ABR
CDH19
CHD4
MPHOSPH6
ZNF676
DPH3
DNAJC15
SKAP2
SDC2
SCN3A
ZEB1
EFNB1
F10
NCKIPSD
FAM81B
RYR2
P4HA2
ETF1
LIMCH1
TPM3
SC5D
TP53I11
PGAM1
ANXA11
NNT
SYT7
PCYOX1
C17orf51
DLST
BCL7B
GOLGA7B
BTBD1
IL18
FAM153A
HCCS
EIF4E3
NCOA4
TEX2
ETFDH
FAM129A
PAK1
KAZN
GUCY1A3
WDR31
ALDH1B1
DCAF6
ACSL5
HSF2
BEND6
TUBB4B
STK40
WDR7
PRADC1
RIN3
NLGN4X
RNF128
PDE12
ZBTB4
PPP1R13B
LIPE
ZNF563
LRRC7
SUCLG2
LRRC43
VCP
NT5DC3
ANKRD27
UQCRC1
DIRAS3
INPP4A
STXBP1
NACC1
TTC1
DCAKD
NUDCD3
MT1H
SLC51A
NAT1
BNC2
PREB
RAB29
UQCC1
CHD5
MTFR1L
CYTH4
RDH10
HP
ANKEF1
CREG1
OGFOD1
JAM3
AKAP11
CYP27A1
TAB3
HTR1F
MBL1P; BMS1P21
MME
CPE
TMX4
ZNF91
DYNLL2
INPP5J
MUL1
TSPAN15
PTCD2
HMGCLL1
MECOM
MT1M
PCSK2
SNAP25
PRKAG1
PCYT1B
CAPS2
C9orf9
TRNP1
OSBPL1A
ZNF365
ZHX3
NTN4
PTGFRN
NGRN; TTLL13P
MLX
MAP1LC3B
AMPD3
USP31
MAPKAP1
LSMEM1
CKMT1A
NFIX
RAB11FIP4; MIR4724
CCNE1
LINC00654
CALCOCO2
DIAPH2
CLMN
RUNDC3B
TRIM16L
FGF11
FAM69A
GNAZ
ALDH2
PGK1
SLC6A8
TMEM37
PTPRC
GUCY1B3
CLU; MIR6843
ADGRL4
RNLS
EGLN3
ACER3
MFAP3
ADGRB3
NDUFB5
PINK1; MIR6084
PLCH1
PPIL1
METTL11B
PGM1
GRIA3
AK3
SUSD2
CLCN4
CRELD1
SH3D19
GHITM
ITGAV
ASNS
ERBB3
GDF11
PRELP
TMOD2
S100A6
PRKACA
ITGB4
IDS
WISP2
OAF
KCNC4
LRRTM1
SOCS4
MFN2
ARAP2
LRRC32
MYPN
TSKU
TXNRD1
FTCDNL1
WASF3
EIF5A2
APBB2
SEMA4D
ENPP4
RCAN2
PCTP
PTPN13
MAN1A1
ACO2
TIMP4
FMO2
RRAS
CDK18
ICMT
SLC16A9
GRB14
MCAM; MIR6756
LMAN1L
GPR83
STARD10
ST3GAL5
HLA-DRB1
SP140L
RASSF3
CYSLTR2
BCL2
PDE2A
ENDOD1
BNC1
REEP5
GYG2
HIPK2
CNDP2
FYCO1
PARP3
SYPL2
DUSP3
KIRREL3
SYNPO
DHRS9
GPR155
CBLN1
PAPSS2
ACOX1
SLAMF6
ASTN2
HERC3
KIAA0141
UNC93B1
CCDC68
CIDEC
CYBRD1
STEAP1
HRASLS5
REPS2
PDHA1
CXorf57
FAM169A
TMEM154
MT1IP
PLEKHH2
ITGB6
MFAP3L
CRYZ
HVCN1
MTCH1
SDC3
CD59
LCP2
XKR4
ERICH2
KCNH2
CCL28
RPS6KA5
ITPK1
GLRX5
MFGE8
ACYP2
MVP; PAGR1
STAMBPL1
PPTC7
AMOT; MIR4329
ABCD2
FRMD5
RAVER2
ENPP2
C16orf45
P2RX5-TAX1BP3
PLA2G4C
TAOK3
ZMAT3
TPD52
NRN1
STEAP3
EPB41
RAB6B
GAS7
RHBDL3
FMO4
PLA2R1
ADIRF; AGAP11; BMS1P3
NINJ1
LINC01235
ARPC5L
ME2
APH1B
ANGPTL7
METTL24
PCCB
CTSB
ITGA7
STC2
ANKRD29
GIPC2
CD44
TMEM246
C16orf89
DESI1
HLA-A
ME1
PRRX1
PREX2
LRRC49
SLC9A3R2
KCNA3
MPEG1
HEXIM1
TMEM55A
RNF157
RNF175
IQGAP2
ACADM
HTATIP2
FAM98A
VWF
PACSIN1
ALAS1
ATG4A
MXRA7
CDNF
CDHR1
JCHAIN
PTDSS1
ACOT2
ALDH1A2
MT1L
SLC9B2
TRIM54
PCOLCE2
RORC
RNF141
ANKRD23
FLT1
C10orf71
SERPINF1
EPAS1
ATPAF1
P2RY1
LGI4
TM6SF1
VEGFA
LACC1
PPA1
HYKK
CST3
MAP4
C10orf128
KIF16B
MEI4
PORCN
MOCS1
CTSS
LPIN1; MIR548S
TTC39A
CCDC92
IVD
PCDH9
FYB
BHMT2
MAN2B2
SLC41A1
AQP4
CSRP1
DHODH
RGL3
LMOD1
IP6K3
FNDC5
MURC
EPHX1
TBX3
SHISA3
PARK2
B4GALT6
HLA-DMA
HRC
SLCO5A1
PLBD2
REEP2
KLHL31
ITIH5
MYL12A
STK10
KPNA4
TAGLN
AQP1
SLFN5
ANO2
PRRG4
GRIN2C
RERGL
ITGB6
ZNF106
PPIF
VRK2
ABLIM3
VPS13A
TPM2
TINAGL1
TIMM17A
AS3MT
RWDD2B
S100A10
CYB5R3
CLIP1
PPM1K
FAM153A
NQO1
PCYT1A
PARVB
MEGF9
PQLC2L
PDGFD
BORCS7-ASMT
SLC43A3
ABHD2
RARRES1
FCGR2B
COLGALT2
NCF1
GLRX
LNX1
ACSL4
CECR1
PGAM2
PDK3
TCEAL2
FLNC
TGM2
ZBTB7B
NTRK3
FAM179A
AK1
KIF1C
CA3
NR0B2
PMP2
LITAF
GOT2
THRSP
EMC3
FAH
SCPEP1
ZNF280B
OXCT1
CCSER1
MIR6809; TNS1
ECHS1
LDB3
BHLHE41
RGS5
SBK3
FAM153B
MIPEP
MAP1B
WFS1
TNFSF13B
CDS2
PCYT1A
DES
KCND3
AKR1C3
CD74
MLEC
GRB10
ATP1A3
NEDD4L
DHCR7
DHCR24
GLP1R
CRTAC1
TIGAR
HLA-DPB1
ALS2CR11
SERPINA3
ASPA
IGFBP6
EPDR1
SCGN
NTN1
CES1
PRKAB2
SGMS2
ROR2
PPM1L
TRHDE
NCEH1
PERM1
PRKCD
RALYL
RANBP3L
MGLL
F5
C15orf59
FHL1
G0S2
HSPA2
ACVR1C
DGKG
SPR
TPK1
AOC3
DMTN
GBP2
UCHL1
PNPO
DSP
GALNT16
HLA-DQA1
GPAM
ANK1
PRDM1
SYNPO2L
TLR3
SELENBP1
TPRG1
TCAP
DAND5
AKR1C1
LONRF2
GPD1
EDIL3
HLA-DRA
DGAT2
GSTM3
CPM
NT5DC1
SLC22A15
RAI2
ACADSB
TMEM143
NRXN3
MAFIP; TEKT4P2
FRRS1L
DUSP27
MYOC
ARHGEF6
CLSTN2
FERMT1
MAL
OLFM1
EMB
BLM
SGPP2
BCL6
NRAP
FGF7
ISCU
TNNT3
HTR4
STEAP4
TMEM38B
IL7R
SIAE
PLIN4
RORB
PLA2G16
FAM155B
MYLK
RBP4
KLRD1
FAIM2
ZNF727
POU6F2
PLIN1
DOCK5
C8orf34
PTER
MYH7
SLFN11
SCARA5
CPED1
TTLL7
LOC389834; AL354822.1
TC2N
SYNPO2
SYNM
HLA-DPA1
ANGPT2
GABARAPL1
ENO3
CLIC5
NT5C1A
CTSH
LYNX1
MET
CHI3L2
HEY2
CFB
TPD52L1
SYNC
CNN1
PRKG1
ENAM
ENPP5
DMGDH
OSBPL6
CFI
CACNA2D3
MAPRE3
CFD
ACTA2
GSN
CSDC2
SLC7A2
AKR1C2
NAP1L2
MT1X
RASGRF2
GLIPR1
F8
AOX1
S100A4
PPARG
CYP4X1
KIAA0040
SPTLC3
MAL2
SUCNR1
CNTFR
C1S
COBL
PGR
TMEM150C
FRK
PTPN3
CPLX3
TMEM178B
TUBA8
BIRC3
SHISA4
CAMK2N1
CYP4V2
GRIN2A
HSPB6
CD38
KLKB1
HOMER2
PTPRQ
MUSTN1
ADH1B
PRKG2
EFEMP1
FAM83G
SFRP5
SLC1A3
PPP1R1C
S100A1
MCOLN3
MAOB
ELMOD1
RGS7BP
CHRDL1
PYGM
TUBA4A
ETNPPL
PLA2G2A
NDNF
AQP7
ATP1A2
CCDC109B
CPNE8
LRRC2
TYRP1
NEB
NTRK2
EYA4
SLC39A8
WDR49
MBNL3
CA8
LMO3
KLHL41
MGST1
MAP1A
DYNC1I1
MYH11
CLIC6
C6
AR
VIT
AGTR1
ITGBL1
CHGB
HFE2
ACTA1
CADM2
EPB41L4B
GRIK2
NALCN
NKAIN2
ADIPOQ
CHL1
ABCD2
PPP1R3A

### Sheet: Toddler Compared with Adol YA
KCNH7
RELN
PI15
PTPRD
ANGPT1
SLC44A5
ETV5
PLEKHA7
PLA2G12B
BMP5
TMEM71
KCNQ3
COL3A1; MIR3606
ANKRD18A; FAM95C
COL1A1
RASGEF1B
BMP6
HHIP
ABHD18
COL5A1
NCR3LG1
GFRA1
SELP
TMEM71
CAMK1D
TRPC3
PKD1L2
VCAM1
PHLDA1
EXPH5
SOSTDC1
BVES-AS1
POSTN
MMP16
ABCG2
CCDC146
B4GALNT3
RP11-307P5.1; SAMD5
C10orf10
MICAL3
TRIB1
CDH11
ZDHHC13
KCNA4
CISH
DPH7
IGFBP3
NREP
ZNF577
APBA1
SORL1
FRMD4B
MBOAT1
PHKG1
COLQ
NOD1
PDE7B
IRS1
ST3GAL4
TBC1D3B; TBC1D3H; TBC1D3I; TBC1D3F; TBC1D3G
IRS2
CDC14B
L3MBTL4
LINGO2
ZNF551
TMEM164
TET1
KLF2
DHX33
PPFIBP2
ZNF385D
FAM189A1
ZFP69B
ZNF462
TLE1
RAB11FIP1
UST
AMPH
MANBA
ADCY6; MIR4701
SLC26A7
ITPRIP
LOC101060389; TBC1D3D
THSD7A
PCDH18
TBC1D3H; TBC1D3L; TBC1D3I; LOC101060389; TBC1D3C; TBC1D3; TBC1D3D
TPCN2
ZMYND8
TBC1D3L
TBC1D3
RPL7A
SPRY2
LEPR; LEPROT
SH3BP4
SNCAIP
TGIF2
TUBGCP6
PAMR1
SH2B1
CEP95
MST1
SF3A2
MAP3K4
CGNL1
IRF2BP2
SPRED2
DGKD
SNRNP70
KIT
MGMT
GPR75-ASB3
STX5
TBC1D3E
TBC1D3C
SGPL1
CBLN1
MXRA7
BEND6
BTBD1
GPR83
PACSIN1
TMEM37
UBE2Q2
B4GALT6
C10orf99
SCP2
ZNF365
MTRNR2L6
PQLC2L
TSKU
TMEM31
RAI2
CCL28
TXNRD1
SLC22A15
PRADC1
CDNF
METTL11B
LRRC7
RNF141
KCND3
CLIP1
VEGFA
FRMD5
LRRC49
EGLN3
KIF1C
PDHA1
RNF175
IGFBP6
ALDH1A2
UBE2E2
ERICH2
ME2
GLRX5
FAM83G
C16orf89
MTRNR2L3
C15orf59
CIDEC
MEI4
RORB
GPAM
TPM2
HSF2
KPNA4
DGAT2
RBP4
NQO1
TCEAL2
LMOD1
FAM153B
ACVR1C
MAPRE3
MAFIP; TEKT4P2
MTRNR2L9
TPRG1
FAH
FERMT1
MYL12A
SGPP2
VRK2
CSDC2
FRRS1L
POU6F2
KIAA0040
PDK3
DMGDH
TMEM143
AGTR2
SYNM
ACADSB
RALYL
CD38
THRSP
BIRC3
OSBPL6
GPD1
SYNC
RERGL
SHISA4
LACTB2
ANGPT2
C8orf34
NEDD4L
GRIN2A
ZNF727
GYG2
CFI
BLM
AKR1C2
SLC39A8
CNN1
MUSTN1
ANK1
PPARG
UCHL1
AQP4
TMEM38B
CYP4X1
S100A1
SUCNR1
ATP1A2
NAP1L2
NT5C1A
PLIN1
PPP1R1C
TUBA8
ELMOD1
MYH11
SLC1A3
NTRK2
RGS7BP
KLHL41
MAP1A
AQP7
MYLK
PYGM
DYNC1I1
AR
MGST1
CA8
AGTR1
HFE2
WDR49
MBNL3
LMO3
CADM2
EYA4
CPNE8
VIT
PPP1R3A
EPB41L4B
GRIK2
ACTA1
NKAIN2
CHL1
ADIPOQ
ABCD2

### Sheet: School Age Compared w Adol YA
TMEM71
CPNE8
MBNL3
NKAIN2
VIT
