## Supplemental Table 6 for "Connecting Transcriptomics with Computational Modeling to Reveal Developmental Adaptations in the Human Pediatric Myocardium"

### Sheet: Neonate
Category	Term
GOTERM_MF_DIRECT	GO:0005201~extracellular matrix structural constituent
UP_KW_CELLULAR_COMPONENT	KW-0272~Extracellular matrix
GOTERM_CC_DIRECT	GO:0031012~extracellular matrix
GOTERM_BP_DIRECT	GO:0030198~extracellular matrix organization
GOTERM_BP_DIRECT	GO:0030199~collagen fibril organization
GOTERM_MF_DIRECT	GO:0030020~extracellular matrix structural constituent conferring tensile strength
UP_KW_DOMAIN	KW-0176~Collagen
UP_KW_BIOLOGICAL_PROCESS	KW-0131~Cell cycle
UP_KW_BIOLOGICAL_PROCESS	KW-0132~Cell division
UP_KW_MOLECULAR_FUNCTION	KW-0560~Oxidoreductase
GOTERM_MF_DIRECT	GO:0005515~protein binding
UP_KW_BIOLOGICAL_PROCESS	KW-0498~Mitosis
INTERPRO	IPR008160:Collagen triple helix repeat
GOTERM_CC_DIRECT	GO:0005604~basement membrane
UP_SEQ_FEATURE	DOMAIN:TSP type-1 3
UP_SEQ_FEATURE	DOMAIN:TSP type-1 1
UP_SEQ_FEATURE	DOMAIN:TSP type-1 2
KEGG_PATHWAY	hsa01100:Metabolic pathways
GOTERM_BP_DIRECT	GO:0051301~cell division
UP_KW_CELLULAR_COMPONENT	KW-0496~Mitochondrion
GOTERM_CC_DIRECT	GO:0005581~collagen trimer
UP_KW_LIGAND	KW-0285~Flavoprotein
UP_KW_LIGAND	KW-0274~FAD
KEGG_PATHWAY	hsa04512:ECM-receptor interaction
GOTERM_CC_DIRECT	GO:0005829~cytosol
UP_KW_DOMAIN	KW-0809~Transit peptide
SMART	SM00209:TSP1
UP_KW_CELLULAR_COMPONENT	KW-0493~Microtubule
UP_KW_CELLULAR_COMPONENT	KW-0084~Basement membrane
KEGG_PATHWAY	hsa04974:Protein digestion and absorption
GOTERM_CC_DIRECT	GO:0005739~mitochondrion
GOTERM_CC_DIRECT	GO:0005788~endoplasmic reticulum lumen
GOTERM_CC_DIRECT	GO:0005819~spindle
GOTERM_MF_DIRECT	GO:0048407~platelet-derived growth factor binding
INTERPRO	IPR013273:Peptidase M12B, ADAM-TS
INTERPRO	IPR000884:Thrombospondin, type 1 repeat
GOTERM_MF_DIRECT	GO:0071949~FAD binding
UP_KW_BIOLOGICAL_PROCESS	KW-0090~Biological rhythms
UP_KW_BIOLOGICAL_PROCESS	KW-0249~Electron transport
GOTERM_MF_DIRECT	GO:0008017~microtubule binding
UP_SEQ_FEATURE	DOMAIN:TSP type-1 4
SMART	SM00214:VWC
UP_KW_CELLULAR_COMPONENT	KW-0995~Kinetochore
UP_KW_CELLULAR_COMPONENT	KW-0576~Peroxisome
UP_KW_CELLULAR_COMPONENT	KW-0999~Mitochondrion inner membrane
UP_KW_CELLULAR_COMPONENT	KW-0458~Lysosome
UP_KW_LIGAND	KW-0408~Iron
GOTERM_CC_DIRECT	GO:0005743~mitochondrial inner membrane
GOTERM_CC_DIRECT	GO:0005759~mitochondrial matrix
SMART	SM00038:COLFI
SMART	SM00129:KISc
GOTERM_CC_DIRECT	GO:0072686~mitotic spindle
GOTERM_CC_DIRECT	GO:0031966~mitochondrial membrane
KEGG_PATHWAY	hsa04110:Cell cycle
UP_SEQ_FEATURE	REGION:Triple-helical region
SMART	SM00164:TBC
UP_KW_CELLULAR_COMPONENT	KW-0770~Synapse
GOTERM_MF_DIRECT	GO:0004222~metalloendopeptidase activity
GOTERM_CC_DIRECT	GO:0005874~microtubule
GOTERM_CC_DIRECT	GO:0000940~condensed chromosome outer kinetochore
GOTERM_MF_DIRECT	GO:0050660~flavin adenine dinucleotide binding
GOTERM_MF_DIRECT	GO:0016491~oxidoreductase activity
GOTERM_MF_DIRECT	GO:0009055~electron carrier activity
GOTERM_CC_DIRECT	GO:0070062~extracellular exosome
KEGG_PATHWAY	hsa05208:Chemical carcinogenesis - reactive oxygen species
KEGG_PATHWAY	hsa04146:Peroxisome
INTERPRO	IPR010294:ADAM-TS Spacer 1
GOTERM_CC_DIRECT	GO:0000922~spindle pole
GOTERM_CC_DIRECT	GO:0000776~kinetochore
GOTERM_BP_DIRECT	GO:0000070~mitotic sister chromatid segregation
INTERPRO	IPR024079:Metallopeptidase, catalytic domain
UP_KW_BIOLOGICAL_PROCESS	KW-0443~Lipid metabolism
INTERPRO	IPR001007:von Willebrand factor, type C
UP_KW_PTM	KW-0832~Ubl conjugation
UP_KW_PTM	KW-0865~Zymogen
UP_KW_PTM	KW-0597~Phosphoprotein
GOTERM_CC_DIRECT	GO:0043202~lysosomal lumen
INTERPRO	IPR000885:Fibrillar collagen, C-terminal
INTERPRO	IPR001752:Kinesin, motor domain
UP_KW_CELLULAR_COMPONENT	KW-0137~Centromere
UP_KW_LIGAND	KW-0004~4Fe-4S
UP_KW_LIGAND	KW-0411~Iron-sulfur
UP_SEQ_FEATURE	TRANSIT:Mitochondrion
GOTERM_CC_DIRECT	GO:0045171~intercellular bridge
UP_SEQ_FEATURE	DOMAIN:VWFC

### Sheet: Infant
Category	Term
GOTERM_MF_DIRECT	GO:0005201~extracellular matrix structural constituent
UP_KW_CELLULAR_COMPONENT	KW-0272~Extracellular matrix
GOTERM_CC_DIRECT	GO:0031012~extracellular matrix
GOTERM_MF_DIRECT	GO:0030020~extracellular matrix structural constituent conferring tensile strength
GOTERM_CC_DIRECT	GO:0005604~basement membrane
GOTERM_BP_DIRECT	GO:0030199~collagen fibril organization
UP_KW_DOMAIN	KW-0176~Collagen
GOTERM_CC_DIRECT	GO:0005581~collagen trimer
GOTERM_CC_DIRECT	GO:0005886~plasma membrane
GOTERM_CC_DIRECT	GO:0030018~Z disc
GOTERM_CC_DIRECT	GO:0070062~extracellular exosome
UP_KW_BIOLOGICAL_PROCESS	KW-0443~Lipid metabolism
INTERPRO	IPR008160:Collagen triple helix repeat
UP_KW_DOMAIN	KW-0732~Signal
GOTERM_CC_DIRECT	GO:0005788~endoplasmic reticulum lumen
GOTERM_CC_DIRECT	GO:0005783~endoplasmic reticulum
GOTERM_CC_DIRECT	GO:0009986~cell surface
KEGG_PATHWAY	hsa04974:Protein digestion and absorption
KEGG_PATHWAY	hsa01100:Metabolic pathways
KEGG_PATHWAY	hsa04512:ECM-receptor interaction
KEGG_PATHWAY	hsa04510:Focal adhesion
UP_KW_MOLECULAR_FUNCTION	KW-0514~Muscle protein
GOTERM_BP_DIRECT	GO:0014068~positive regulation of phosphatidylinositol 3-kinase signaling
GOTERM_BP_DIRECT	GO:0030198~extracellular matrix organization
UP_KW_BIOLOGICAL_PROCESS	KW-0130~Cell adhesion
GOTERM_CC_DIRECT	GO:0005829~cytosol
UP_KW_MOLECULAR_FUNCTION	KW-0560~Oxidoreductase
UP_SEQ_FEATURE	CARBOHYD:N-linked (GlcNAc...) asparagine
GOTERM_MF_DIRECT	GO:0003779~actin binding
UP_KW_LIGAND	KW-0285~Flavoprotein
UP_KW_LIGAND	KW-0274~FAD
GOTERM_CC_DIRECT	GO:0005576~extracellular region
GOTERM_MF_DIRECT	GO:0048407~platelet-derived growth factor binding
UP_KW_CELLULAR_COMPONENT	KW-0964~Secreted
UP_KW_CELLULAR_COMPONENT	KW-0770~Synapse
UP_KW_CELLULAR_COMPONENT	KW-0256~Endoplasmic reticulum
UP_KW_CELLULAR_COMPONENT	KW-0491~MHC II
UP_KW_CELLULAR_COMPONENT	KW-0084~Basement membrane
GOTERM_CC_DIRECT	GO:0005789~endoplasmic reticulum membrane
UP_KW_PTM	KW-0564~Palmitate
KEGG_PATHWAY	hsa00564:Glycerophospholipid metabolism
GOTERM_CC_DIRECT	GO:0042383~sarcolemma
GOTERM_CC_DIRECT	GO:0042613~MHC class II protein complex
GOTERM_CC_DIRECT	GO:0030424~axon
UP_KW_DOMAIN	KW-0677~Repeat
UP_KW_PTM	KW-0654~Proteoglycan
UP_KW_PTM	KW-0379~Hydroxylation
GOTERM_CC_DIRECT	GO:0001725~stress fiber
GOTERM_CC_DIRECT	GO:0005615~extracellular space
GOTERM_CC_DIRECT	GO:0005887~integral component of plasma membrane
UP_KW_CELLULAR_COMPONENT	KW-0472~Membrane
UP_KW_MOLECULAR_FUNCTION	KW-0009~Actin-binding
GOTERM_BP_DIRECT	GO:0019886~antigen processing and presentation of exogenous peptide antigen via MHC class II
UP_SEQ_FEATURE	REGION:Triple-helical region
GOTERM_CC_DIRECT	GO:0005737~cytoplasm
KEGG_PATHWAY	hsa00280:Valine, leucine and isoleucine degradation
KEGG_PATHWAY	hsa04923:Regulation of lipolysis in adipocytes
KEGG_PATHWAY	hsa04024:cAMP signaling pathway
KEGG_PATHWAY	hsa05410:Hypertrophic cardiomyopathy
KEGG_PATHWAY	hsa04020:Calcium signaling pathway
UP_KW_LIGAND	KW-0521~NADP
UP_KW_LIGAND	KW-0106~Calcium
UP_KW_BIOLOGICAL_PROCESS	KW-0524~Neurogenesis
UP_KW_BIOLOGICAL_PROCESS	KW-0444~Lipid biosynthesis
UP_KW_DISEASE	KW-1057~Nemaline myopathy
UP_KW_DISEASE	KW-0248~Ehlers-Danlos syndrome
UP_KW_BIOLOGICAL_PROCESS	KW-1208~Phospholipid metabolism
UP_KW_BIOLOGICAL_PROCESS	KW-0594~Phospholipid biosynthesis
GOTERM_BP_DIRECT	GO:0007155~cell adhesion
GOTERM_BP_DIRECT	GO:0019882~antigen processing and presentation
GOTERM_BP_DIRECT	GO:0071711~basement membrane organization
GOTERM_BP_DIRECT	GO:0002027~regulation of heart rate
GOTERM_BP_DIRECT	GO:0071230~cellular response to amino acid stimulus
GOTERM_BP_DIRECT	GO:0051897~positive regulation of protein kinase B signaling
GOTERM_CC_DIRECT	GO:0045202~synapse
KEGG_PATHWAY	hsa00561:Glycerolipid metabolism
UP_KW_PTM	KW-0325~Glycoprotein
GOTERM_MF_DIRECT	GO:0005515~protein binding
SMART	SM00164:TBC
UP_KW_DOMAIN	KW-0245~EGF-like domain
GOTERM_MF_DIRECT	GO:0005518~collagen binding
GOTERM_MF_DIRECT	GO:0071949~FAD binding
GOTERM_MF_DIRECT	GO:0042802~identical protein binding
SMART	SM00038:COLFI
SMART	SM00920:SM00920
GOTERM_CC_DIRECT	GO:0098978~glutamatergic synapse
KEGG_PATHWAY	hsa04514:Cell adhesion molecules
GOTERM_CC_DIRECT	GO:0030425~dendrite
GOTERM_CC_DIRECT	GO:0016020~membrane
UP_KW_CELLULAR_COMPONENT	KW-1000~Mitochondrion outer membrane
UP_KW_CELLULAR_COMPONENT	KW-0206~Cytoskeleton
GOTERM_MF_DIRECT	GO:0032395~MHC class II receptor activity
GOTERM_MF_DIRECT	GO:0008092~cytoskeletal protein binding
GOTERM_MF_DIRECT	GO:0023026~MHC class II protein complex binding
GOTERM_MF_DIRECT	GO:0005096~GTPase activator activity
GOTERM_CC_DIRECT	GO:0012507~ER to Golgi transport vesicle membrane
GOTERM_BP_DIRECT	GO:0007160~cell-matrix adhesion
GOTERM_CC_DIRECT	GO:0030027~lamellipodium
GOTERM_CC_DIRECT	GO:0071556~integral component of lumenal side of endoplasmic reticulum membrane
GOTERM_CC_DIRECT	GO:0098553~lumenal side of endoplasmic reticulum membrane
GOTERM_CC_DIRECT	GO:0015629~actin cytoskeleton
GOTERM_CC_DIRECT	GO:0005811~lipid particle
GOTERM_CC_DIRECT	GO:0016021~integral component of membrane
UP_KW_CELLULAR_COMPONENT	KW-0493~Microtubule
UP_KW_CELLULAR_COMPONENT	KW-0963~Cytoplasm
UP_KW_CELLULAR_COMPONENT	KW-0551~Lipid droplet
GOTERM_CC_DIRECT	GO:0005856~cytoskeleton
GOTERM_CC_DIRECT	GO:0005925~focal adhesion
GOTERM_MF_DIRECT	GO:0017080~sodium channel regulator activity
UP_SEQ_FEATURE	MOTIF:Cell attachment site
INTERPRO	IPR000195:Rab-GTPase-TBC domain
UP_SEQ_FEATURE	DOMAIN:Rab-GAP TBC
GOTERM_CC_DIRECT	GO:0043194~axon initial segment
GOTERM_BP_DIRECT	GO:0043588~skin development
INTERPRO	IPR000885:Fibrillar collagen, C-terminal
