## Supplemental Table 7 for "Connecting Transcriptomics with Computational Modeling to Reveal Developmental Adaptations in the Human Pediatric Myocardium"

### Sheet: Neonate
© 2000-2024 QIAGEN. All rights reserved.
Ingenuity Canonical Pathways	-log(p-value)
Collagen biosynthesis and modifying enzymes	12.5
Cell Cycle Checkpoints	11.1
Collagen chain trimerization	10.1
Extracellular matrix organization	9.38
Assembly of collagen fibrils and other multimeric structures	8.16
GP6 Signaling Pathway	7.8
Integrin cell surface interactions	6.97
Role of BRCA1 in DNA Damage Response	6.72
Kinetochore Metaphase Signaling Pathway	6.61
Mitotic Prometaphase	6.53
Collagen degradation	6.5
Signaling by PDGF	6.5
Mitochondrial Dysfunction	6.47
Mitotic Metaphase and Anaphase	6.08
Hepatic Fibrosis / Hepatic Stellate Cell Activation	6.02
Circadian Rhythm Signaling	5.7
MHC class II antigen presentation	5.37
RHO GTPases Activate Formins	5.24
Microautophagy Signaling Pathway	5.04
Degradation of the extracellular matrix	4.83
Mitotic Roles of Polo-Like Kinase	4.83
O-linked glycosylation	4.69
Pulmonary Fibrosis Idiopathic Signaling Pathway	4.32
Neutrophil Extracellular Trap Signaling Pathway	4.29
Kinesins	4.28
Signaling by MET	4.26
NCAM signaling for neurite out-growth	4.21
NRF2-mediated Oxidative Stress Response	4.12
Cell Cycle: G2/M DNA Damage Checkpoint Regulation	3.89
Pathogen Induced Cytokine Storm Signaling Pathway	3.86
Mitotic G2-G2/M phases	3.8
Estrogen-mediated S-phase Entry	3.78
FXR/RXR Activation	3.7
Sirtuin Signaling Pathway	3.68
Peroxisomal protein import	3.62
Wound Healing Signaling Pathway	3.58
Cell Cycle Control of Chromosomal Replication	3.54
Transcriptional regulation by RUNX2	3.41
Hereditary Breast Cancer Signaling	3.27
Axonal Guidance Signaling	3.22
Androgen Signaling	3.22
TP53 Regulates Transcription of Cell Cycle Genes	3.2
Mitophagy	3.18
HDR through Homologous Recombination (HRR) or Single Strand Annealing (SSA)	3.17
Intrinsic Prothrombin Activation Pathway	3.06
Aryl Hydrocarbon Receptor Signaling	3.04
Serotonin Receptor Signaling	3
Elastic fibre formation	2.92
Apelin Adipocyte Signaling Pathway	2.88
Pexophagy	2.88
Activation of the pre-replicative complex	2.86
Apelin Liver Signaling Pathway	2.83
Effects of PIP2 hydrolysis	2.78
Complement System	2.71
Regulation of TP53 Activity through Phosphorylation	2.68
Oxidative Phosphorylation	2.67
Syndecan interactions	2.66
Antigen Presentation Pathway	2.64
Interferon gamma signaling	2.64
Cilium Assembly	2.59
Mitochondrial iron-sulfur cluster biogenesis	2.57
Iron homeostasis signaling pathway	2.56
Xenobiotic Metabolism PXR Signaling Pathway	2.55
Glycosaminoglycan metabolism	2.53
Xenobiotic Metabolism AHR Signaling Pathway	2.5
Ion channel transport	2.5
Oxytocin Signaling Pathway	2.46
3-phosphoinositide Degradation	2.45
LGI-ADAM interactions	2.45
Phagosome Maturation	2.45
Mitotic Prophase	2.43
Synthesis of DNA	2.42
Apoptotic execution phase	2.4
Regulation of mitotic cell cycle	2.39
IL-12 Signaling and Production in Macrophages	2.38
RHO GTPase cycle	2.35
Ferroptosis Signaling Pathway	2.34
Xenobiotic Metabolism Signaling	2.33
Mitotic G1 phase and G1/S transition	2.3
Atherosclerosis Signaling	2.3
Synaptic Long Term Depression	2.29
Glutathione Redox Reactions I	2.23
Post-translational protein phosphorylation	2.22
White Adipose Tissue Browning Pathway	2.22
Hepatic Fibrosis Signaling Pathway	2.22
Netrin Signaling	2.2
Cardiac conduction	2.13
Cyclins and Cell Cycle Regulation	2.1
Role of Osteoclasts in Rheumatoid Arthritis Signaling Pathway	2.08
Nucleosome assembly	2.08
Granzyme A Signaling	2.06
Response to elevated platelet cytosolic Ca2+	2.06
Orexin Signaling Pathway	2.06
Oxytocin in Spinal Neurons Signaling Pathway	2.06
Tumor Microenvironment Pathway	2.04
Docosahexaenoic Acid (DHA) Signaling	2.03
Pyridoxal 5'-phosphate Salvage Pathway	2.03
Estrogen Receptor Signaling	2.02
D-myo-inositol-5-phosphate Metabolism	2.01
Superoxide Radicals Degradation	1.99
Glutathione-mediated Detoxification	1.98
Xenobiotic Metabolism General Signaling Pathway	1.98
Glioma Signaling	1.94
The citric acid (TCA) cycle and respiratory electron transport	1.93
Electron transport, ATP synthesis, and heat production by uncoupling proteins	1.93
Class I MHC mediated antigen processing and presentation	1.91
DHCR24 Signaling Pathway	1.91
DNA Replication Pre-Initiation	1.9
Glutaminergic Receptor Signaling Pathway (Enhanced)	1.9
CLEAR Signaling Pathway	1.9
Mechanisms of Viral Exit from Host Cells	1.9
Neurovascular Coupling Signaling Pathway	1.89
TR/RXR Activation	1.89
NFE2L2 regulating TCA cycle genes	1.89
HOTAIR Regulatory Pathway	1.88
Gap Junction Signaling	1.88
Breast Cancer Regulation by Stathmin1	1.87
Neutrophil degranulation	1.87
Intra-Golgi and retrograde Golgi-to-ER traffic	1.85
Dopamine Receptor Signaling	1.84
Eicosanoid Signaling	1.84
Pancreatic Secretion Signaling Pathway	1.82
Glycerophospholipid biosynthesis	1.79
Multiple Sclerosis Signaling Pathway	1.79
GPCR-Mediated Nutrient Sensing in Enteroendocrine Cells	1.77
Sonic Hedgehog Signaling	1.77
Adrenergic Receptor Signaling Pathway (Enhanced)	1.74
Glucocorticoid Receptor Signaling	1.73
Regulation of Insulin-like Growth Factor (IGF) transport and uptake by IGFBPs	1.73
RHO GTPases activate CIT	1.72
Aggrephagy	1.71
D-myo-inositol (1,4,5,6)-Tetrakisphosphate Biosynthesis	1.71
D-myo-inositol (3,4,5,6)-tetrakisphosphate Biosynthesis	1.71
Mitochondrial translation	1.7
Type II Diabetes Mellitus Signaling	1.69
Detoxification of Reactive Oxygen Species	1.69
Salvage Pathways of Pyrimidine Ribonucleotides	1.68
CREB Signaling in Neurons	1.68
Signaling by Leptin	1.66
Chondroitin and Dermatan Biosynthesis	1.66
Apelin Cardiac Fibroblast Signaling Pathway	1.65
Bladder Cancer Signaling	1.63
DNA Damage/Telomere Stress Induced Senescence	1.62
GADD45 Signaling	1.62
NFE2L2 regulating anti-oxidant/detoxification enzymes	1.59
Superpathway of Inositol Phosphate Compounds	1.58
Tight Junction Signaling	1.58
Macrophage Classical Activation Signaling Pathway	1.58
Transcriptional regulation of testis differentiation	1.57
Transcriptional Regulation by E2F6	1.56
HEY1 Signaling Pathway	1.56
Insulin Secretion Signaling Pathway	1.52
Dilated Cardiomyopathy Signaling Pathway	1.51
Neddylation	1.51
Dopamine-DARPP32 Feedback in cAMP Signaling	1.5
Heparan Sulfate Biosynthesis (Late Stages)	1.5
Pulmonary Healing Signaling Pathway	1.49
Melatonin Signaling	1.48
Leucine Degradation I	1.47
NAD Signaling Pathway	1.47
RAR Activation	1.46
Senescence Pathway	1.44
Adipogenesis pathway	1.44
DAG and IP3 signaling	1.43
3-phosphoinositide Biosynthesis	1.43
Sperm Motility	1.42
HDR through MMEJ (alt-NHEJ)	1.42
Ribonucleotide Reductase Signaling Pathway	1.41
ESR-mediated signaling	1.4
P2Y Purigenic Receptor Signaling Pathway	1.38
Transcriptional activity of SMAD2/SMAD3:SMAD4 heterotrimer	1.36
Noradrenaline and Adrenaline Degradation	1.36
Osteoarthritis Pathway	1.35
IL-10 Signaling	1.34
Xenobiotic Metabolism CAR Signaling Pathway	1.33
Renin-Angiotensin Signaling	1.32
EGR2 and SOX10-mediated initiation of Schwann cell myelination	1.32
Pregnenolone Biosynthesis	1.32
Cellular Effects of Sildenafil (Viagra)	1.3
Protein Kinase A Signaling	1.28
Telomere Maintenance	1.27
Cargo recognition for clathrin-mediated endocytosis	1.27
GABAergic Receptor Signaling Pathway (Enhanced)	1.26
Nitric Oxide Signaling in the Cardiovascular System	1.26
Aldosterone Signaling in Epithelial Cells	1.26
PPARα/RXRα Activation	1.25
Macroautophagy	1.25
Formation of Fibrin Clot (Clotting Cascade)	1.24
Netrin-1 signaling	1.24
Role of CHK Proteins in Cell Cycle Checkpoint Control	1.24
Heparan Sulfate Biosynthesis	1.23
CDK5 Signaling	1.23
Generic Transcription Pathway	1.23
Sphingosine and Sphingosine-1-phosphate Metabolism	1.22
eNOS Signaling	1.2
Interferon alpha/beta signaling	1.2
Activin Inhibin Signaling Pathway	1.19
Neuropathic Pain Signaling in Dorsal Horn Neurons	1.19
Creatine-phosphate Biosynthesis	1.18
Oxytocin in Brain Signaling Pathway	1.18
Coronavirus Pathogenesis Pathway	1.18
RNA polymerase II transcribes snRNA genes	1.18
Serotonin Degradation	1.18
RUNX1 regulates megakaryocyte differentiation and platelet function	1.18
Retinoate Biosynthesis I	1.17
DNA damage-induced 14-3-3σ Signaling	1.17
Class I peroxisomal membrane protein import	1.17
Ketogenesis	1.17
BBSome Signaling Pathway	1.15
BMAL1:CLOCK,NPAS2 activates circadian gene expression	1.15
Macropinocytosis Signaling	1.15
Adrenomedullin signaling pathway	1.14
TBC/RABGAPs	1.14
Crosstalk between Dendritic Cells and Natural Killer Cells	1.13
PD-1, PD-L1 cancer immunotherapy pathway	1.13
Protein Ubiquitination Pathway	1.13
Senescence-Associated Secretory Phenotype (SASP)	1.12
Chondroitin Sulfate Biosynthesis (Late Stages)	1.12
Passive transport by Aquaporins	1.12
LPS/IL-1 Mediated Inhibition of RXR Function	1.11
Endothelin-1 Signaling	1.11
Toll Like Receptor 3 (TLR3) Cascade	1.11
Phenylalanine Degradation IV (Mammalian, via Side Chain)	1.11
Glioblastoma Multiforme Signaling	1.09
Cell junction organization	1.09
Clathrin-mediated Endocytosis Signaling	1.08
Cardiac Hypertrophy Signaling (Enhanced)	1.08
VDR/RXR Activation	1.08
RHO GTPases activate IQGAPs	1.07
Coagulation System	1.07
IL-9 Signaling	1.07
Triacylglycerol Degradation	1.07
Deubiquitination	1.05
Death Receptor Signaling	1.05
Corticotropin Releasing Hormone Signaling	1.05
Thrombin Signaling	1.05
Role of NFAT in Cardiac Hypertrophy	1.05
Meiotic recombination	1.05
Assembly of RNA Polymerase II Complex	1.05
Macrophage Alternative Activation Signaling Pathway	1.04
Interferon Signaling	1.04
WNK Renal Signaling Pathway	1.03
Antiproliferative Role of Somatostatin Receptor 2	1.03
Heme Biosynthesis from Uroporphyrinogen-III I	1.02
Phenylalanine Degradation I (Aerobic)	1.02
Interleukin-7 signaling	1.02
Aspirin ADME	1.02
Transcriptional Regulation by MECP2	1.02
Prolactin Signaling	1.01
PRC2 methylates histones and DNA	1
Valine Degradation I	1
Molecular Mechanisms of Cancer	1

### Sheet: Infant
Ingenuity Canonical Pathways	-log(p-value)
Collagen biosynthesis and modifying enzymes	11.9
Hepatic Fibrosis / Hepatic Stellate Cell Activation	10.1
Collagen chain trimerization	9.25
Assembly of collagen fibrils and other multimeric structures	8.85
Extracellular matrix organization	8.58
Smooth Muscle Contraction	7.38
Integrin cell surface interactions	7.28
Collagen degradation	7.08
Glycerophospholipid biosynthesis	6.92
Pulmonary Fibrosis Idiopathic Signaling Pathway	6.31
Sperm Motility	5.95
Cellular Effects of Sildenafil (Viagra)	5.79
Semaphorin Neuronal Repulsive Signaling Pathway	5.79
Syndecan interactions	5.68
GP6 Signaling Pathway	5.22
Axonal Guidance Signaling	5.21
Hepatic Fibrosis Signaling Pathway	5.15
Serotonin Receptor Signaling	5.11
Wound Healing Signaling Pathway	4.76
Dilated Cardiomyopathy Signaling Pathway	4.69
RAR Activation	4.65
Striated Muscle Contraction	4.54
Cardiac conduction	4.51
Atherosclerosis Signaling	4.37
Neurexins and neuroligins	4.29
Activation of NMDA receptors and postsynaptic events	3.91
Signaling by Rho Family GTPases	3.91
Apelin Liver Signaling Pathway	3.76
Actin Cytoskeleton Signaling	3.75
CDP-diacylglycerol Biosynthesis I	3.65
MHC class II antigen presentation	3.63
RHOGDI Signaling	3.63
Role of Osteoclasts in Rheumatoid Arthritis Signaling Pathway	3.61
Docosahexaenoic Acid (DHA) Signaling	3.59
Regulation of Actin-based Motility by Rho	3.57
Gap Junction Signaling	3.57
Pathogen Induced Cytokine Storm Signaling Pathway	3.56
Signaling by PDGF	3.53
Antigen Presentation Pathway	3.46
Phosphatidylglycerol Biosynthesis II (Non-plastidic)	3.45
Synaptic Long Term Depression	3.45
Netrin-1 signaling	3.37
ILK Signaling	3.36
Microautophagy Signaling Pathway	3.34
Leucine Degradation I	3.32
HEY1 Signaling Pathway	3.31
Neurovascular Coupling Signaling Pathway	3.3
RHO GTPase cycle	3.26
Intrinsic Prothrombin Activation Pathway	3.23
IL-17A Signaling in Fibroblasts	3.19
White Adipose Tissue Browning Pathway	3.18
Assembly and cell surface presentation of NMDA receptors	3.16
Cardiac β-adrenergic Signaling	3.15
Circadian Rhythm Signaling	3.14
Cargo concentration in the ER	3.1
Neutrophil degranulation	3.09
eNOS Signaling	3.03
ABRA Signaling Pathway	2.97
Glycosaminoglycan metabolism	2.95
Ephrin Receptor Signaling	2.94
Agrin Interactions at Neuromuscular Junction	2.91
Effects of PIP2 hydrolysis	2.91
Gluconeogenesis I	2.91
Nitric Oxide Signaling in the Cardiovascular System	2.88
Calcium Signaling	2.85
Protein Kinase A Signaling	2.8
3-phosphoinositide Degradation	2.79
RAC Signaling	2.76
PPARα/RXRα Activation	2.76
NCAM signaling for neurite out-growth	2.73
Neutrophil Extracellular Trap Signaling Pathway	2.71
IL-10 Signaling	2.67
ROBO SLIT Signaling Pathway	2.65
Trafficking and processing of endosomal TLR	2.63
Neuropathic Pain Signaling in Dorsal Horn Neurons	2.61
TR/RXR Activation	2.61
Molecular Mechanisms of Cancer	2.61
Glutaminergic Receptor Signaling Pathway (Enhanced)	2.6
Cardiac Hypertrophy Signaling (Enhanced)	2.59
S100 Family Signaling Pathway	2.55
PAK Signaling	2.53
Oxytocin Signaling Pathway	2.5
Apelin Adipocyte Signaling Pathway	2.5
Macrophage Alternative Activation Signaling Pathway	2.49
Superpathway of Inositol Phosphate Compounds	2.48
Aggrephagy	2.48
Retinoate Biosynthesis I	2.48
Signaling by MET	2.47
Neuroinflammation Signaling Pathway	2.45
The citric acid (TCA) cycle and respiratory electron transport	2.44
HSP90 chaperone cycle for steroid hormone receptors in the presence of ligand	2.44
Clathrin-mediated Endocytosis Signaling	2.42
Signaling by Retinoic Acid	2.42
Retinoid metabolism and transport	2.42
Remodeling of Epithelial Adherens Junctions	2.4
Phagosome Maturation	2.4
Tumor Microenvironment Pathway	2.4
Interferon gamma signaling	2.39
Inhibition of Angiogenesis by TSP1	2.37
Mitochondrial Fatty Acid Beta-Oxidation	2.37
DHCR24 Signaling Pathway	2.34
Autism Signaling Pathway	2.32
Regulation of Insulin-like Growth Factor (IGF) transport and uptake by IGFBPs	2.31
Oxytocin in Spinal Neurons Signaling Pathway	2.3
D-myo-inositol-5-phosphate Metabolism	2.3
Ion channel transport	2.3
Adrenomedullin signaling pathway	2.28
Parkinson's Signaling	2.28
Relaxin Signaling	2.25
Retinol Biosynthesis	2.21
Synaptogenesis Signaling Pathway	2.2
Amyloid fiber formation	2.19
Noradrenaline and Adrenaline Degradation	2.18
Complement System	2.18
Netrin Signaling	2.18
cAMP-mediated signaling	2.16
Breast Cancer Regulation by Stathmin1	2.14
Role of JAK2 in Hormone-like Cytokine Signaling	2.12
Response to elevated platelet cytosolic Ca2+	2.08
Branched-chain amino acid catabolism	2.08
Endothelin-1 Signaling	2.05
Semaphorin interactions	2.04
Integrin Signaling	2.01
STAT3 Pathway	2
Phagosome Formation	2
SNARE Signaling Pathway	1.98
D-myo-inositol (1,4,5,6)-Tetrakisphosphate Biosynthesis	1.98
D-myo-inositol (3,4,5,6)-tetrakisphosphate Biosynthesis	1.98
Post-translational protein phosphorylation	1.97
Paxillin Signaling	1.97
Gamma carboxylation, hypusine formation and arylsulfatase activation	1.96
Pancreatic Secretion Signaling Pathway	1.95
ERK/MAPK Signaling	1.95
Dopamine Receptor Signaling	1.94
Phenylethylamine Degradation I	1.92
Rapoport-Luebering Glycolytic Shunt	1.92
Signaling by Leptin	1.91
Metallothioneins bind metals	1.91
Aspartate and asparagine metabolism	1.91
GABAergic Receptor Signaling Pathway (Enhanced)	1.91
Bile acid and bile salt metabolism	1.88
RHO GTPases activate IQGAPs	1.88
L1CAM interactions	1.88
Sertoli Cell-Germ Cell Junction Signaling Pathway (Enhanced)	1.86
Th1 and Th2 Activation Pathway	1.86
Cilium Assembly	1.85
Triacylglycerol Biosynthesis	1.84
Interleukin-7 signaling	1.84
Synaptic adhesion-like molecules	1.84
Colorectal Cancer Metastasis Signaling	1.82
Elastic fibre formation	1.82
Melanocyte Development and Pigmentation Signaling	1.82
Multiple Sclerosis Signaling Pathway	1.82
Role of MAPK Signaling in the Pathogenesis of Influenza	1.81
GP1b-IX-V activation signalling	1.8
CREB Signaling in Neurons	1.79
3-phosphoinositide Biosynthesis	1.77
Putrescine Degradation III	1.77
HIF1α Signaling	1.76
CDK5 Signaling	1.75
Platelet homeostasis	1.75
COPII-mediated vesicle transport	1.75
G-Protein Coupled Receptor Signaling	1.75
Sertoli Cell-Sertoli Cell Junction Signaling	1.74
tRNA Splicing	1.73
Amyotrophic Lateral Sclerosis Signaling	1.73
Signaling by ERBB4	1.73
Triglyceride metabolism	1.72
Fatty Acid β-oxidation I	1.72
Arsenate Detoxification I (Glutaredoxin)	1.71
Creatine-phosphate Biosynthesis	1.71
Glutamate Degradation III (via 4-aminobutyrate)	1.71
Phase I - Functionalization of compounds	1.71
Platelet Aggregation (Plug Formation)	1.7
Passive transport by Aquaporins	1.7
Cholesterol Biosynthesis I	1.7
Cholesterol Biosynthesis II (via 24,25-dihydrolanosterol)	1.7
Cholesterol Biosynthesis III (via Desmosterol)	1.7
Apelin Cardiac Fibroblast Signaling Pathway	1.7
Tight Junction Signaling	1.69
Coagulation System	1.67
Ethanol Degradation II	1.67
Cachexia Signaling Pathway	1.66
Semaphorin Signaling in Neurons	1.66
Caveolar-mediated Endocytosis Signaling	1.65
The Visual Cycle	1.64
IGF-1 Signaling	1.63
Macropinocytosis Signaling	1.62
Phenylalanine Degradation IV (Mammalian, via Side Chain)	1.61
Renin-Angiotensin Signaling	1.61
Th2 Pathway	1.6
IL-12 Signaling and Production in Macrophages	1.59
Transcriptional Regulation by MECP2	1.59
Th1 Pathway	1.58
Dopamine-DARPP32 Feedback in cAMP Signaling	1.58
Cell junction organization	1.58
Ethanol Degradation IV	1.58
Germ Cell-Sertoli Cell Junction Signaling	1.57
Signaling by EGFR	1.57
IL-15 Production	1.56
Orexin Signaling Pathway	1.55
Platelet Adhesion to exposed collagen	1.53
α-Adrenergic Signaling	1.53
Mitochondrial Dysfunction	1.52
Ovarian Cancer Signaling	1.49
Formation of Fibrin Clot (Clotting Cascade)	1.48
Inhibition of Matrix Metalloproteases	1.48
NAFLD Signaling Pathway	1.47
Tryptophan Degradation X (Mammalian, via Tryptamine)	1.47
Glycolysis I	1.47
IL-8 Signaling	1.45
FOXO-mediated transcription of cell death genes	1.45
Bile Acid Biosynthesis, Neutral Pathway	1.45
Adenosine Nucleotides Degradation II	1.45
DNA Methylation and Transcriptional Repression Signaling	1.42
Phosphatidylcholine Biosynthesis I	1.42
Adenine and Adenosine Salvage III	1.42
Glyoxylate metabolism and glycine degradation	1.41
Antioxidant Action of Vitamin C	1.41
Role of MAPK Signaling in Promoting the Pathogenesis of Influenza	1.41
Phospholipases	1.4
Ferroptosis Signaling Pathway	1.39
Signaling by Type 1 Insulin-like Growth Factor 1 Receptor (IGF1R)	1.38
Isoleucine Degradation I	1.38
Bladder Cancer Signaling	1.37
CLEAR Signaling Pathway	1.37
WNT/SHH Axonal Guidance Signaling Pathway	1.36
Endocannabinoid Neuronal Synapse Pathway	1.36
Neuregulin Signaling	1.35
Thiamin Salvage III	1.33
Asparagine Biosynthesis I	1.33
Mitophagy	1.32
Integration of energy metabolism	1.31
Miro GTPase Cycle	1.3
Superoxide Radicals Degradation	1.3
Purine Ribonucleosides Degradation to Ribose-1-phosphate	1.3
MIF Regulation of Innate Immunity	1.29
Type II Diabetes Mellitus Signaling	1.28
FXR/RXR Activation	1.28
Sonic Hedgehog Signaling	1.27
LPS/IL-1 Mediated Inhibition of RXR Function	1.27
Insulin Secretion Signaling Pathway	1.27
Metabolism of water-soluble vitamins and cofactors	1.26
Glioblastoma Multiforme Signaling	1.26
GABA synthesis, release, reuptake and degradation	1.26
NFE2L2 regulating anti-oxidant/detoxification enzymes	1.26
γ-linolenate Biosynthesis II (Animals)	1.26
Purine Nucleotides Degradation II (Aerobic)	1.26
Iron homeostasis signaling pathway	1.26
Carboxyterminal post-translational modifications of tubulin	1.25
Xenobiotic Metabolism Signaling	1.25
Macrophage Classical Activation Signaling Pathway	1.25
Unfolded protein response	1.25
WNK Renal Signaling Pathway	1.24
GPCR-Mediated Integration of Enteroendocrine Signaling Exemplified by an L Cell	1.24
Toll Like Receptor 3 (TLR3) Cascade	1.23
Dopamine Degradation	1.23
Thrombin Signaling	1.23
Crosstalk between Dendritic Cells and Natural Killer Cells	1.22
Apelin Pancreas Signaling Pathway	1.22
Gαi Signaling	1.22
Role of Osteoblasts in Rheumatoid Arthritis Signaling Pathway	1.21
Angiopoietin Signaling	1.21
Leptin Signaling in Obesity	1.21
Lysine catabolism	1.21
Lipophagy	1.21
Sphingosine and Sphingosine-1-phosphate Metabolism	1.21
Kinesins	1.21
Opioid Signaling Pathway	1.21
Eicosanoid Signaling	1.21
Receptor-type tyrosine-protein phosphatases	1.2
Valine Degradation I	1.2
Signaling by VEGF	1.2
Apelin Endothelial Signaling Pathway	1.2
Leukocyte Extravasation Signaling	1.19
Actin Nucleation by ARP-WASP Complex	1.18
ERBB Signaling	1.18
Interleukin-4 and Interleukin-13 signaling	1.16
Costimulation by the CD28 family	1.16
Fcγ Receptor-mediated Phagocytosis in Macrophages and Monocytes	1.16
RHO GTPases activate PAKs	1.15
Histamine Degradation	1.15
Fatty Acid α-oxidation	1.15
Endoplasmic Reticulum Stress Pathway	1.15
O-linked glycosylation	1.14
Role of MAPK Signaling in Inhibiting the Pathogenesis of Influenza	1.14
Ketone body metabolism	1.12
Role of BRCA1 in DNA Damage Response	1.12
Interconversion of nucleotide di- and triphosphates	1.1
Pregnenolone Biosynthesis	1.1
Macroautophagy	1.1
Autophagy	1.1
Myelination Signaling Pathway	1.09
Osteoarthritis Pathway	1.08
Transcriptional regulation by the AP-2 (TFAP2) family of transcription factors	1.08
MIF-mediated Glucocorticoid Regulation	1.08
Sirtuin Signaling Pathway	1.08
Glutamate Receptor Signaling	1.07
HGF Signaling	1.07
Gustation Pathway	1.06
Acute Phase Response Signaling	1.05
Pexophagy	1.05
Glycogen Degradation II	1.05
Glycine Betaine Degradation	1.05
CXCR4 Signaling	1.04
Transport of glycerol from adipocytes to the liver by Aquaporins	1.04
L-dopachrome Biosynthesis	1.04
Sulfate Activation for Sulfonation	1.04
Xanthine and Xanthosine Salvage	1.04
Glycerol-3-phosphate Shuttle	1.04
Formaldehyde Oxidation II (Glutathione-dependent)	1.04
Glutamate Dependent Acid Resistance	1.04
PTEN Signaling	1.04
VEGF Family Ligand-Receptor Interactions	1.03
Corticotropin Releasing Hormone Signaling	1.02
Glycogen metabolism	1.01
Growth hormone receptor signaling	1.01
Cell Cycle Regulation by BTG Family Proteins	1.01
Signaling by TGF-beta Receptor Complex	1.01
