## Supplemental Table 8 for "Connecting Transcriptomics with Computational Modeling to Reveal Developmental Adaptations in the Human Pediatric Myocardium"

### Sheet: Neonate Upregulated
Biological		Cellular		Molecular
Term	Adjusted P-value	Term	Adjusted P-value	Term	Adjusted P-value
Extracellular Matrix Organization (GO:0030198)	4.15755e-18	Collagen-Containing Extracellular Matrix (GO:0062023)	1.07429e-17	Metalloendopeptidase Activity (GO:0004222)	5.94952e-06
Extracellular Structure Organization (GO:0043062)	1.28308e-14	Spindle (GO:0005819)	7.00413e-08	Metallopeptidase Activity (GO:0008237)	9.73654e-06
External Encapsulating Structure Organization (GO:0045229)	1.28308e-14	Basement Membrane (GO:0005604)	1.6919e-07	Platelet-Derived Growth Factor Binding (GO:0048407)	1.06344e-05
Mitotic Nuclear Division (GO:0140014)	7.25149e-08	Endoplasmic Reticulum Lumen (GO:0005788)	2.51648e-07	Microtubule Binding (GO:0008017)	7.55669e-05
Mitotic Sister Chromatid Segregation (GO:0000070)	7.25149e-08	Mitotic Spindle (GO:0072686)	5.17246e-07	Tubulin Binding (GO:0015631)	0.00025125
Collagen Fibril Organization (GO:0030199)	2.95996e-07	Microtubule Cytoskeleton (GO:0015630)	7.12488e-07	Protein Kinase Binding (GO:0019901)	0.00533652
Sister Chromatid Segregation (GO:0000819)	2.95996e-07	CMG Complex (GO:0071162)	9.56961e-05	Cyclin-Dependent Protein Serine/Threonine Kinase Regulator Activity (GO:0016538)	0.0136689
Microtubule Cytoskeleton Organization Involved In Mitosis (GO:1902850)	1.46608e-06	Cyclin-Dependent Protein Kinase Holoenzyme Complex (GO:0000307)	0.000260838	Single-Stranded DNA Helicase Activity (GO:0017116)	0.0138024
Mitotic Cell Cycle Phase Transition (GO:0044772)	2.00816e-06	Intracellular Organelle Lumen (GO:0070013)	0.00814452	Endopeptidase Activity (GO:0004175)	0.017572
Mitotic Spindle Organization (GO:0007052)	2.00816e-06	Spindle Microtubule (GO:0005876)	0.0102763	Kinase Binding (GO:0019900)	0.0381867
Positive Regulation Of Cell Cycle Process (GO:0090068)	4.53543e-06	Microtubule (GO:0005874)	0.0105186	Endodeoxyribonuclease Activity, Producing 5'-Phosphomonoesters (GO:0016888)	0.0384938
Negative Regulation Of Mitotic Metaphase/Anaphase Transition (GO:0045841)	6.43737e-06	Nuclear Chromosome (GO:0000228)	0.019254	Histone Methyltransferase Activity (GO:0042054)	0.0530015
Spindle Assembly Checkpoint Signaling (GO:0071173)	4.45742e-05	Nucleus (GO:0005634)	0.0242902	DNA Secondary Structure Binding (GO:0000217)	0.0597843
Mitotic Spindle Assembly Checkpoint Signaling (GO:0007094)	4.45742e-05	Supramolecular Fiber (GO:0099512)	0.0372226	DNA Endonuclease Activity (GO:0004520)	0.0671821
Mitotic Spindle Checkpoint Signaling (GO:0071174)	4.45742e-05	Microfibril (GO:0001527)	0.0372226	Protein Kinase C Binding (GO:0005080)	0.0740235
DNA Metabolic Process (GO:0006259)	5.53726e-05	Intracellular Membrane-Bounded Organelle (GO:0043231)	0.0372226	Protein Serine/Threonine Kinase Activity (GO:0004674)	0.0740235
G2/M Transition Of Mitotic Cell Cycle (GO:0000086)	8.40732e-05	Serine/Threonine Protein Kinase Complex (GO:1902554)	0.0681363	Actin Binding (GO:0003779)	0.109337
Supramolecular Fiber Organization (GO:0097435)	0.000271232	Zonula Adherens (GO:0005915)	0.0782551	Single-Stranded DNA Binding (GO:0003697)	0.109337
Regulation Of Cell Cycle Process (GO:0010564)	0.000321659	Apical Junction Complex (GO:0043296)	0.0900009	Acetylgalactosaminyltransferase Activity (GO:0008376)	0.1282
Skeletal System Development (GO:0001501)	0.000359339	Astral Microtubule (GO:0000235)	0.103742	5'-Flap Endonuclease Activity (GO:0017108)	0.136088
Basement Membrane Organization (GO:0071711)	0.000359339	Kinetochore Microtubule (GO:0005828)	0.115857	glucuronosyl-N-acetylgalactosaminyl-proteoglycan 4-beta-N-acetylgalactosaminyltransferase Activity (GO:0047238)	0.136088
Regulation Of G2/M Transition Of Mitotic Cell Cycle (GO:0010389)	0.000368709			Protein Kinase Regulator Activity (GO:0019887)	0.136088
Positive Regulation Of Chromosome Segregation (GO:0051984)	0.000553669			Glucuronosyltransferase Activity (GO:0015020)	0.149945
Double-Strand Break Repair Via Break-Induced Replication (GO:0000727)	0.000563486			Wnt Receptor Activity (GO:0042813)	0.149945
Protein Depolymerization (GO:0051261)	0.000699362			Flap Endonuclease Activity (GO:0048256)	0.165189
Eye Morphogenesis (GO:0048592)	0.000699362			Patched Binding (GO:0005113)	0.165189
Positive Regulation Of Integrin-Mediated Signaling Pathway (GO:2001046)	0.000839363
Cell Cycle G2/M Phase Transition (GO:0044839)	0.000839527
Peptidyl-Serine Phosphorylation (GO:0018105)	0.00227742
Mitotic G2/M Transition Checkpoint (GO:0044818)	0.00230244
Endoderm Formation (GO:0001706)	0.00273511
Regulation Of Mitotic Metaphase/Anaphase Transition (GO:0030071)	0.00347216
DNA Repair (GO:0006281)	0.00371745
Kinetochore Assembly (GO:0051382)	0.00403979
Regulation Of Cytokinesis (GO:0032465)	0.00403979
Metaphase Plate Congression (GO:0051310)	0.00415429
Microtubule Depolymerization (GO:0007019)	0.00422381
Regulation Of Cell Population Proliferation (GO:0042127)	0.00422381
Microtubule Polymerization Or Depolymerization (GO:0031109)	0.00422381
Regulation Of Chromosome Segregation (GO:0051983)	0.00512125
Kinetochore Organization (GO:0051383)	0.00542892
Mitotic DNA Replication (GO:1902969)	0.00542892
Regulation Of Mitotic Cell Cycle Phase Transition (GO:1901990)	0.0061111
Regulation Of Integrin-Mediated Signaling Pathway (GO:2001044)	0.00645304
Positive Regulation Of Coagulation (GO:0050820)	0.00745919
Positive Regulation Of Hemostasis (GO:1900048)	0.00745919
Regulation Of Cell Cycle Checkpoint (GO:1901976)	0.00745919
Regulation Of Mitotic Cell Cycle (GO:0007346)	0.00746838
DNA Unwinding Involved In DNA Replication (GO:0006268)	0.00746838
Eye Development (GO:0001654)	0.00746838
Glycosaminoglycan Biosynthetic Process (GO:0006024)	0.00746838
Mitotic Cytokinesis (GO:0000281)	0.00810318
Peptidyl-Serine Modification (GO:0018209)	0.00810318
Regulation Of Basement Membrane Organization (GO:0110011)	0.00810318
Regulation Of DNA-templated DNA Replication Initiation (GO:0030174)	0.00929831
Replication Fork Processing (GO:0031297)	0.00929831
Regulation Of Extracellular Matrix Organization (GO:1903053)	0.0131702
Positive Regulation Of Cell Population Proliferation (GO:0008284)	0.0147418
Interstrand Cross-Link Repair (GO:0036297)	0.0147418
Mitotic Metaphase Plate Congression (GO:0007080)	0.0147418
Establishment Of Chromosome Localization (GO:0051303)	0.0163316
Cell Cycle G1/S Phase Transition (GO:0044843)	0.0182318
Negative Regulation Of Angiogenesis (GO:0016525)	0.0196721
Regulation Of Cyclin-Dependent Protein Kinase Activity (GO:1904029)	0.0196721
DNA-templated DNA Replication (GO:0006261)	0.0196721
Mitotic Chromosome Condensation (GO:0007076)	0.0198403
Positive Regulation Of Muscle Cell Differentiation (GO:0051149)	0.0198403
Negative Regulation Of Epithelial Cell Proliferation (GO:0050680)	0.0207321
Regulation Of Chromosome Condensation (GO:0060623)	0.0209997
Positive Regulation Of Chromosome Condensation (GO:1905821)	0.0209997
Negative Regulation Of Mitotic Cell Cycle Phase Transition (GO:1901991)	0.0222773
Nuclear Chromosome Segregation (GO:0098813)	0.023515
Negative Regulation Of Cell Population Proliferation (GO:0008285)	0.023515
Regulation Of Mitotic Nuclear Division (GO:0007088)	0.023515
Positive Regulation Of Cellular Metabolic Process (GO:0031325)	0.023515
Proteolysis (GO:0006508)	0.023515
DNA Duplex Unwinding (GO:0032508)	0.023515
DNA Replication (GO:0006260)	0.0239666
Regulation Of Epithelial Cell Proliferation (GO:0050678)	0.0241865
Double-Strand Break Repair Via Homologous Recombination (GO:0000724)	0.0260855
Positive Regulation Of Cellular Process (GO:0048522)	0.0266375
Extracellular Matrix Assembly (GO:0085029)	0.0266375
Regulation Of DNA-templated DNA Replication (GO:0090329)	0.0266375
Regulation Of DNA Replication (GO:0006275)	0.0266375
Regulation Of Blood Coagulation (GO:0030193)	0.0272336
Positive Regulation Of Signal Transduction (GO:0009967)	0.0283284
Mitotic Spindle Assembly (GO:0090307)	0.0304952
Mitotic G2 DNA Damage Checkpoint Signaling (GO:0007095)	0.0308657
Regulation Of DNA Damage Checkpoint (GO:2000001)	0.0313744
Regulation Of Cyclin-Dependent Protein Serine/Threonine Kinase Activity (GO:0000079)	0.0347989
Endodermal Cell Differentiation (GO:0035987)	0.0347989
Embryonic Eye Morphogenesis (GO:0048048)	0.0360275
Protein Localization To Nuclear Envelope (GO:0090435)	0.0360275
Regulation Of Attachment Of Spindle Microtubules To Kinetochore (GO:0051988)	0.0360275
Regulation Of Nuclear Division (GO:0051783)	0.036434
G1/S Transition Of Mitotic Cell Cycle (GO:0000082)	0.0370074
Positive Regulation Of Mitotic Cell Cycle Phase Transition (GO:1901992)	0.0370074
Regulation Of Metaphase/Anaphase Transition Of Cell Cycle (GO:1902099)	0.0370074
Chromosome Condensation (GO:0030261)	0.0370074
Cytoskeleton-Dependent Cytokinesis (GO:0061640)	0.0370074
Positive Regulation Of Chromosome Organization (GO:2001252)	0.0418764
Negative Regulation Of DNA Metabolic Process (GO:0051053)	0.0434887
Positive Regulation Of Cell Differentiation (GO:0045597)	0.0434887
CRD-mediated mRNA Stabilization (GO:0070934)	0.0434887
Insulin-Like Growth Factor Receptor Signaling Pathway (GO:0048009)	0.0434887
Mitotic Spindle Elongation (GO:0000022)	0.0434887
Mitotic Spindle Midzone Assembly (GO:0051256)	0.0434887
Positive Regulation Of DNA-templated DNA Replication (GO:2000105)	0.0434887
Positive Regulation Of Chondrocyte Differentiation (GO:0032332)	0.0434887
DNA Damage Response (GO:0006974)	0.0437001
Positive Regulation Of G2/M Transition Of Mitotic Cell Cycle (GO:0010971)	0.0457009
Positive Regulation Of Blood Coagulation (GO:0030194)	0.0457009
Regulation Of G1/S Transition Of Mitotic Cell Cycle (GO:2000045)	0.0494929
Regulation Of Leukocyte Tethering Or Rolling (GO:1903236)	0.0550552
Histone H2A Ubiquitination (GO:0033522)	0.0550552
Protein Localization To Kinetochore (GO:0034501)	0.0550552
Sulfur Compound Biosynthetic Process (GO:0044272)	0.0568415
Cell-Matrix Adhesion (GO:0007160)	0.0572859
Negative Regulation Of Protein Ubiquitination (GO:0031397)	0.0648641
Regulation Of Cell Cycle (GO:0051726)	0.0656985
Negative Regulation Of Cellular Process (GO:0048523)	0.0656985
Regulation Of Chromosome Separation (GO:1905818)	0.0656985
Attachment Of Mitotic Spindle Microtubules To Kinetochore (GO:0051315)	0.0656985
Regulation Of Retinoic Acid Receptor Signaling Pathway (GO:0048385)	0.0656985
Histone Monoubiquitination (GO:0010390)	0.0656985
Positive Regulation Of DNA-directed DNA Polymerase Activity (GO:1900264)	0.0656985
Regulation Of DNA-directed DNA Polymerase Activity (GO:1900262)	0.0656985
Regulation Of Muscle Cell Differentiation (GO:0051147)	0.0660352
Positive Regulation Of Cell Cycle G2/M Phase Transition (GO:1902751)	0.0660352
Positive Regulation Of Cytokinesis (GO:0032467)	0.0690269
Regulation Of Chondrocyte Differentiation (GO:0032330)	0.0757657
Positive Regulation Of Wound Healing (GO:0090303)	0.0759809
Positive Regulation Of Chromosome Separation (GO:1905820)	0.0799147
Negative Regulation Of Blood Vessel Morphogenesis (GO:2000181)	0.083989
Negative Regulation Of Transforming Growth Factor Beta Receptor Signaling Pathway (GO:0030512)	0.083989
Camera-Type Eye Development (GO:0043010)	0.0844156
Negative Regulation Of Macromolecule Biosynthetic Process (GO:0010558)	0.0885166
DNA Recombination (GO:0006310)	0.0898667
Centromere Complex Assembly (GO:0034508)	0.094012
Endoderm Development (GO:0007492)	0.094012
Histone H2A Monoubiquitination (GO:0035518)	0.094012
Positive Regulation Of Biomineral Tissue Development (GO:0070169)	0.0959784
Positive Regulation Of Cell Division (GO:0051781)	0.0959784
Negative Regulation Of G2/M Transition Of Mitotic Cell Cycle (GO:0010972)	0.104444
Extracellular Matrix Disassembly (GO:0022617)	0.104444
Regulation Of DNA Metabolic Process (GO:0051052)	0.105085
Centromeric Sister Chromatid Cohesion (GO:0070601)	0.105085
Chondrocyte Development (GO:0002063)	0.105085
Hepatocyte Differentiation (GO:0070365)	0.105085
Negative Regulation Of Cytokinesis (GO:0032466)	0.105085
Notochord Development (GO:0030903)	0.105085
Chromosome Organization (GO:0051276)	0.109628
Regulation Of Osteoblast Differentiation (GO:0045667)	0.126349
Regulation Of Plasminogen Activation (GO:0010755)	0.126349
Positive Regulation Of Lymphocyte Migration (GO:2000403)	0.126349
Positive Regulation Of DNA Metabolic Process (GO:0051054)	0.135104
Negative Regulation Of Microtubule Polymerization Or Depolymerization (GO:0031111)	0.135104
Cellular Response To Radiation (GO:0071478)	0.135104
Positive Regulation Of Reactive Oxygen Species Metabolic Process (GO:2000379)	0.135104
Epithelium Development (GO:0060429)	0.135104
Circulatory System Development (GO:0072359)	0.135104
DNA Replication Checkpoint Signaling (GO:0000076)	0.135104
Regulation Of Mitotic Cell Cycle Spindle Assembly Checkpoint (GO:0090266)	0.135104
Regulation Of Ubiquitin Protein Ligase Activity (GO:1904666)	0.135104
Positive Regulation Of Cardiac Muscle Hypertrophy (GO:0010613)	0.135104
Positive Regulation Of Cartilage Development (GO:0061036)	0.135104
Regulation Of Transforming Growth Factor Beta1 Production (GO:0032908)	0.135104
Maintenance Of Protein Location In Extracellular Region (GO:0071694)	0.135104
Negative Regulation Of Plasminogen Activation (GO:0010757)	0.135104
Neurotransmitter Receptor Transport, Postsynaptic Endosome To Lysosome (GO:0098943)	0.135104
Noradrenergic Neuron Differentiation (GO:0003357)	0.135104
Norepinephrine Biosynthetic Process (GO:0042421)	0.135104
Regulation Of Cardiac Muscle Hypertrophy In Response To Stress (GO:1903242)	0.135104
Skin Development (GO:0043588)	0.136709
Negative Regulation Of G1/S Transition Of Mitotic Cell Cycle (GO:2000134)	0.137575
Proteoglycan Biosynthetic Process (GO:0030166)	0.137575
Protein Phosphorylation (GO:0006468)	0.137575
Negative Regulation Of Cell Differentiation (GO:0045596)	0.14746
Regulation Of Protein Serine/Threonine Kinase Activity (GO:0071900)	0.14746
Negative Regulation Of Epithelial Cell Migration (GO:0010633)	0.150286
Membrane Repolarization (GO:0086009)	0.150592
Regulation Of Cell Cycle G2/M Phase Transition (GO:1902749)	0.150592
Negative Regulation Of Gene Expression, Epigenetic (GO:0045814)	0.153303
Kidney Development (GO:0001822)	0.158055
Negative Regulation Of Cellular Biosynthetic Process (GO:0031327)	0.158055
Establishment Of Mitotic Spindle Localization (GO:0040001)	0.160087
Negative Regulation Of Cell Cycle Process (GO:0010948)	0.160087
Cellular Response To Ionizing Radiation (GO:0071479)	0.160087
Protein O-linked Glycosylation (GO:0006493)	0.160087
Atrial Cardiac Muscle Cell To AV Node Cell Signaling (GO:0086026)	0.160087
Regulation Of Protein Localization To Cilium (GO:1903564)	0.160087
Sialylation (GO:0097503)	0.160087
Somatic Hypermutation Of Immunoglobulin Genes (GO:0016446)	0.160087
Histone H2A K63-linked Deubiquitination (GO:0070537)	0.160087
Negative Regulation Of DNA-templated DNA Replication (GO:2000104)	0.160087
Negative Regulation Of Circadian Rhythm (GO:0042754)	0.160087
Neurotransmitter Receptor Diffusion Trapping (GO:0099628)	0.160087
Norepinephrine Metabolic Process (GO:0042415)	0.160087
Positive Regulation Of Fibroblast Migration (GO:0010763)	0.160087
Postsynaptic Neurotransmitter Receptor Diffusion Trapping (GO:0098970)	0.160087
Negative Regulation Of Nucleic Acid-Templated Transcription (GO:1903507)	0.160087
Negative Regulation Of Cell Cycle G1/S Phase Transition (GO:1902807)	0.16421
Positive Regulation Of Transmembrane Receptor Protein Serine/Threonine Kinase Signaling Pathway (GO:0090100)	0.169371
Regulation Of Cell Cycle G1/S Phase Transition (GO:1902806)	0.172315
DNA Damage Response, Signal Transduction By P53 Class Mediator (GO:0030330)	0.176481
Base-Excision Repair (GO:0006284)	0.176481
Substrate Adhesion-Dependent Cell Spreading (GO:0034446)	0.176481
Negative Regulation Of Microtubule Depolymerization (GO:0007026)	0.176825
Regulation Of Cell Migration (GO:0030334)	0.177086
Negative Regulation Of Endothelial Cell Migration (GO:0010596)	0.188689
Mitotic DNA Damage Checkpoint Signaling (GO:0044773)	0.188689
Positive Regulation Of Protein Kinase Activity (GO:0045860)	0.188689
Negative Regulation Of Biomineral Tissue Development (GO:0070168)	0.188689
Regulation Of Mitotic Centrosome Separation (GO:0046602)	0.188689
Regulation Of Mitotic Sister Chromatid Segregation (GO:0033047)	0.188689
Constitutive Heterochromatin Formation (GO:0140719)	0.188689
Sensory Organ Morphogenesis (GO:0090596)	0.188689
Endochondral Ossification (GO:0001958)	0.188689
Skin Morphogenesis (GO:0043589)	0.188689
Tetrahydrofolate Interconversion (GO:0035999)	0.188689
Type B Pancreatic Cell Differentiation (GO:0003309)	0.188689
Positive Regulation Of Centriole Replication (GO:0046601)	0.188689
Positive Regulation Of Ubiquitin Protein Ligase Activity (GO:1904668)	0.188689
Heart Development (GO:0007507)	0.193561
Positive Regulation Of Bone Mineralization (GO:0030501)	0.194999
Positive Regulation Of Epithelial Cell Proliferation (GO:0050679)	0.195775

### Sheet: Neonate Downregulated
Biological		Cellular		Molecular
Term	Adjusted P-value	Term	Adjusted P-value	Term	Adjusted P-value
Fatty Acid Catabolic Process (GO:0009062)	0.00457881	Mitochondrial Membrane (GO:0031966)	5.09163e-08	Flavin Adenine Dinucleotide Binding (GO:0050660)	0.00296389
Cellular Respiration (GO:0045333)	0.00457881	Mitochondrial Matrix (GO:0005759)	8.68359e-08	Glutathione Transferase Activity (GO:0004364)	0.0174296
Aerobic Respiration (GO:0009060)	0.0601066	Mitochondrial Envelope (GO:0005740)	1.19386e-05	Peptidase Activator Activity Involved In Apoptotic Process (GO:0016505)	0.0185918
Fatty Acid Oxidation (GO:0019395)	0.076955	Mitochondrial Inner Membrane (GO:0005743)	3.93284e-05	Oxidoreductase Activity, Acting On NAD(P)H, Quinone Or Similar Compound As Acceptor (GO:0016655)	0.0185918
Fatty Acid Metabolic Process (GO:0006631)	0.076955	Organelle Inner Membrane (GO:0019866)	6.32401e-05	Oxidoreduction-Driven Active Transmembrane Transporter Activity (GO:0015453)	0.0185918
[2Fe-2S] Cluster Assembly (GO:0044571)	0.076955	Lysosome (GO:0005764)	0.000773841	Glutathione Binding (GO:0043295)	0.0185918
Myelin Maintenance (GO:0043217)	0.076955	Peroxisome (GO:0005777)	0.00106662	NADH Dehydrogenase (Quinone) Activity (GO:0050136)	0.0185918
Aerobic Electron Transport Chain (GO:0019646)	0.076955	Lysosomal Membrane (GO:0005765)	0.00249967	FAD Binding (GO:0071949)	0.0188987
Mitochondrial ATP Synthesis Coupled Electron Transport (GO:0042775)	0.0872435	Lytic Vacuole Membrane (GO:0098852)	0.00249967	NAD Binding (GO:0051287)	0.0211492
Glycerolipid Catabolic Process (GO:0046503)	0.108291	MHC Protein Complex (GO:0042611)	0.00249967	Transition Metal Ion Binding (GO:0046914)	0.0656059
Fatty Acid Beta-Oxidation (GO:0006635)	0.108291	Mitochondrial Respiratory Chain Complex I (GO:0005747)	0.00275024	NADH Dehydrogenase (Ubiquinone) Activity (GO:0008137)	0.065918
succinyl-CoA Catabolic Process (GO:1901289)	0.108291	Respiratory Chain Complex I (GO:0045271)	0.00275024	Androsterone Dehydrogenase Activity (GO:0047023)	0.065918
Intracellular Iron Ion Homeostasis (GO:0006879)	0.108291	Intracellular Organelle Lumen (GO:0070013)	0.00301588	Cyclic Nucleotide-Dependent Protein Kinase Activity (GO:0004690)	0.065918
Aspartate Family Amino Acid Catabolic Process (GO:0009068)	0.108291	Lysosomal Lumen (GO:0043202)	0.00703114	Oxidoreductase Activity, Acting On The CH-NH2 Group Of Donors, Oxygen As Acceptor (GO:0016641)	0.065918
Alpha-Amino Acid Catabolic Process (GO:1901606)	0.118908	Lumenal Side Of Endoplasmic Reticulum Membrane (GO:0098553)	0.00703114	Peptidase Activator Activity (GO:0016504)	0.065918
Long-Chain Fatty Acid Metabolic Process (GO:0001676)	0.118908	Microbody Lumen (GO:0031907)	0.00703114	Alcohol Dehydrogenase (NAD+) Activity (GO:0004022)	0.0915022
Proton Motive Force-Driven Mitochondrial ATP Synthesis (GO:0042776)	0.122593	Peroxisomal Matrix (GO:0005782)	0.00703114	Oxidoreductase Activity, Acting On The CH-OH Group Of Donors, NAD Or NADP As Acceptor (GO:0016616)	0.101054
Myelination In Peripheral Nervous System (GO:0022011)	0.122593	ER To Golgi Transport Vesicle Membrane (GO:0012507)	0.013935	MHC Class II Receptor Activity (GO:0032395)	0.111528
Antigen Processing And Presentation Of Exogenous Peptide Antigen (GO:0002478)	0.137369	Coated Vesicle Membrane (GO:0030662)	0.013935	Protein Serine Kinase Activity (GO:0106310)	0.111528
Positive Regulation Of Mitophagy In Response To Mitochondrial Depolarization (GO:0098779)	0.139204	Vacuolar Lumen (GO:0005775)	0.014731	Protein Homodimerization Activity (GO:0042803)	0.111528
Mitochondrial Electron Transport, NADH To Ubiquinone (GO:0006120)	0.171314	Mitochondrial Ribosome (GO:0005761)	0.014731	NAD-retinol Dehydrogenase Activity (GO:0004745)	0.128924
Cytochrome Complex Assembly (GO:0017004)	0.171314	Transport Vesicle Membrane (GO:0030658)	0.0214551	Zinc Ion Binding (GO:0008270)	0.128924
Mitochondrial Proton-Transporting ATP Synthase Complex Assembly (GO:0033615)	0.171314	MHC Class II Protein Complex (GO:0042613)	0.0228013	alditol:NADP+ 1-Oxidoreductase Activity (GO:0004032)	0.128924
Positive Regulation Of CD4-positive, Alpha-Beta T Cell Differentiation (GO:0043372)	0.171314	COPII-coated ER To Golgi Transport Vesicle (GO:0030134)	0.0241591	Cysteine-Type Endopeptidase Activator Activity Involved In Apoptotic Process (GO:0008656)	0.140781
Proton-Transporting ATP Synthase Complex Assembly (GO:0043461)	0.171314	Autolysosome (GO:0044754)	0.0388583	Steroid Dehydrogenase Activity, Acting On The CH-OH Group Of Donors, NAD Or NADP As Acceptor (GO:0033764)	0.192276
Mitochondrial Gene Expression (GO:0140053)	0.171314	Sodium:Potassium-Exchanging ATPase Complex (GO:0005890)	0.0388583	2 Iron, 2 Sulfur Cluster Binding (GO:0051537)	0.197671
Proton Motive Force-Driven ATP Synthesis (GO:0015986)	0.171314	Clathrin-Coated Endocytic Vesicle Membrane (GO:0030669)	0.0388583
Myelination (GO:0042552)	0.171314	Clathrin-Coated Endocytic Vesicle (GO:0045334)	0.0433257
Mitochondrial Respiratory Chain Complex Assembly (GO:0033108)	0.171314	Mitochondrial Outer Membrane (GO:0005741)	0.0433257
Purine Ribonucleotide Catabolic Process (GO:0009154)	0.171314	Organelle Outer Membrane (GO:0031968)	0.0452647
Unsaturated Fatty Acid Metabolic Process (GO:0033559)	0.171314	Clathrin-Coated Vesicle Membrane (GO:0030665)	0.0583771
Intracellular Monoatomic Cation Homeostasis (GO:0030003)	0.171314	Endocytic Vesicle Membrane (GO:0030666)	0.0602073
Mitochondrion Disassembly (GO:0061726)	0.171314	Endoplasmic Reticulum Membrane (GO:0005789)	0.101047
Oxidative Phosphorylation (GO:0006119)	0.171314	Autophagosome (GO:0005776)	0.101047
Modification-Dependent Protein Catabolic Process (GO:0019941)	0.171314	Late Endosome Membrane (GO:0031902)	0.112254
Neuron Projection Organization (GO:0106027)	0.171314	Axonal Growth Cone (GO:0044295)	0.122063
Regulation Of Cardiac Muscle Contraction By Regulation Of The Release Of Sequestered Calcium Ion (GO:0010881)	0.171314	Cation-Transporting ATPase Complex (GO:0090533)	0.122063
Antigen Processing And Presentation Of Exogenous Peptide Antigen Via MHC Class II (GO:0019886)	0.171314	Secondary Lysosome (GO:0005767)	0.122063
Regulation Of Endothelial Cell Differentiation (GO:0045601)	0.171314	Tertiary Granule (GO:0070820)	0.135315
Ribonucleoside Bisphosphate Catabolic Process (GO:0034031)	0.171314	Late Endosome (GO:0005770)	0.156909
Skeletal Myofibril Assembly (GO:0014866)	0.171314	Mitochondrial Respiratory Chain Complex IV (GO:0005751)	0.157362
succinyl-CoA Metabolic Process (GO:0006104)	0.171314	Spectrin-Associated Cytoskeleton (GO:0014731)	0.157362
Purine Nucleoside Bisphosphate Catabolic Process (GO:0034034)	0.171314	Phagocytic Vesicle Membrane (GO:0030670)	0.157362
Positive Regulation Of Phosphorylation (GO:0042327)	0.187167	Sarcoplasmic Reticulum (GO:0016529)	0.157362
Iron-Sulfur Cluster Assembly (GO:0016226)	0.187167	Bounding Membrane Of Organelle (GO:0098588)	0.157362
Metallo-Sulfur Cluster Assembly (GO:0031163)	0.187167	Intercalated Disc (GO:0014704)	0.163594
Diol Biosynthetic Process (GO:0034312)	0.190264	Mitochondrial Intermembrane Space (GO:0005758)	0.164561
Nicotinamide Nucleotide Metabolic Process (GO:0046496)	0.190264	Cell-Cell Contact Zone (GO:0044291)	0.174152
NADH Dehydrogenase Complex Assembly (GO:0010257)	0.195419	Endosome Membrane (GO:0010008)	0.176825
Mitochondrial Respiratory Chain Complex I Assembly (GO:0032981)	0.195419	Respiratory Chain Complex IV (GO:0045277)	0.176825
Antigen Processing And Presentation Of Peptide Antigen Via MHC Class II (GO:0002495)	0.195419
Diterpenoid Metabolic Process (GO:0016101)	0.195419

### Sheet: Infant Upregulated
Biological		Cellular		Molecular
Term	Adjusted P-value	Term	Adjusted P-value	Term	Adjusted P-value
Extracellular Matrix Organization (GO:0030198)	4.32628e-12	Collagen-Containing Extracellular Matrix (GO:0062023)	6.26409e-10	Platelet-Derived Growth Factor Binding (GO:0048407)	8.18432e-06
Extracellular Structure Organization (GO:0043062)	2.44892e-10	Basement Membrane (GO:0005604)	3.71576e-07	cAMP Binding (GO:0030552)	0.0128036
External Encapsulating Structure Organization (GO:0045229)	2.44892e-10	Endoplasmic Reticulum Lumen (GO:0005788)	0.000106174	Coreceptor Activity Involved In Wnt Signaling Pathway (GO:0071936)	0.0436654
Collagen Fibril Organization (GO:0030199)	1.0137e-05	Adherens Junction (GO:0005912)	0.0968843	Cyclic Nucleotide Binding (GO:0030551)	0.0854856
Basement Membrane Organization (GO:0071711)	0.000489742	Zonula Adherens (GO:0005915)	0.166369	N6-methyladenosine-containing RNA Binding (GO:1990247)	0.0854856
Positive Regulation Of Glycogen Biosynthetic Process (GO:0045725)	0.00171551	Platelet Alpha Granule Membrane (GO:0031092)	0.166369	mRNA 5'-UTR Binding (GO:0048027)	0.109448
Skeletal System Development (GO:0001501)	0.00171551
Positive Regulation Of Glycogen Metabolic Process (GO:0070875)	0.00225992
Regulation Of Glycogen Biosynthetic Process (GO:0005979)	0.0356855
Positive Regulation Of Glucose Import (GO:0046326)	0.0356855
Positive Regulation Of Striated Muscle Cell Differentiation (GO:0051155)	0.0356855
Positive Regulation Of Glucose Transmembrane Transport (GO:0010828)	0.0938097
Heterophilic Cell-Cell Adhesion Via Plasma Membrane Cell Adhesion Molecules (GO:0007157)	0.111974
Positive Regulation Of Ras Protein Signal Transduction (GO:0046579)	0.129032
Axonogenesis (GO:0007409)	0.131526
Regulation Of Glucose Import (GO:0046324)	0.131526
CRD-mediated mRNA Stabilization (GO:0070934)	0.131526
Insulin-Like Growth Factor Receptor Signaling Pathway (GO:0048009)	0.131526
Axon Extension (GO:0048675)	0.158257
Cell-Cell Adhesion Via Plasma-Membrane Adhesion Molecules (GO:0098742)	0.158257
Anterograde Trans-Synaptic Signaling (GO:0098916)	0.158257
Positive Regulation Of Cellular Process (GO:0048522)	0.158257
Axon Guidance (GO:0007411)	0.158257
Supramolecular Fiber Organization (GO:0097435)	0.158257
Activation Of GTPase Activity (GO:0090630)	0.158257
Positive Regulation Of GTPase Activity (GO:0043547)	0.175729
Cell-Cell Adhesion Mediated By Cadherin (GO:0044331)	0.183049

### Sheet: Infant Downregulated
Biological		Cellular		Molecular
Term	Adjusted P-value	Term	Adjusted P-value	Term	Adjusted P-value
Actomyosin Structure Organization (GO:0031032)	0.00126171	Endoplasmic Reticulum Membrane (GO:0005789)	0.000193294	Cyclic Nucleotide-Dependent Protein Kinase Activity (GO:0004690)	0.0134861
Myofibril Assembly (GO:0030239)	0.00501343	Intracellular Organelle Lumen (GO:0070013)	0.000193294	Oxidoreductase Activity, Acting On The CH-NH2 Group Of Donors, Oxygen As Acceptor (GO:0016641)	0.0134861
Muscle Contraction (GO:0006936)	0.00501343	MHC Protein Complex (GO:0042611)	0.000331092	Oxidoreductase Activity, Acting On NAD(P)H, Quinone Or Similar Compound As Acceptor (GO:0016655)	0.0206212
Antigen Processing And Presentation Of Exogenous Peptide Antigen (GO:0002478)	0.00633466	Lipid Droplet (GO:0005811)	0.000331092	MHC Class II Receptor Activity (GO:0032395)	0.0206212
Antigen Processing And Presentation Of Exogenous Peptide Antigen Via MHC Class II (GO:0019886)	0.0138073	MHC Class II Protein Complex (GO:0042613)	0.000339013	MHC Class II Protein Complex Binding (GO:0023026)	0.0206212
Antigen Processing And Presentation Of Peptide Antigen Via MHC Class II (GO:0002495)	0.0194732	Axon (GO:0030424)	0.000505717	NAD Binding (GO:0051287)	0.0216764
Sarcomere Organization (GO:0045214)	0.020587	Polymeric Cytoskeletal Fiber (GO:0099513)	0.000794138	Sterol Esterase Activity (GO:0004771)	0.032289
Immunoglobulin Mediated Immune Response (GO:0016064)	0.020587	Mitochondrial Matrix (GO:0005759)	0.000794138	Adenyl Nucleotide Binding (GO:0030554)	0.0447331
Positive Regulation Of Kinase Activity (GO:0033674)	0.020587	Collagen-Containing Extracellular Matrix (GO:0062023)	0.001726	Actin Binding (GO:0003779)	0.0487437
MHC Class II Protein Complex Assembly (GO:0002399)	0.020587	Actin Filament (GO:0005884)	0.00438668	Alpha-Actinin Binding (GO:0051393)	0.0535746
Peptide Antigen Assembly With MHC Class II Protein Complex (GO:0002503)	0.020587	Actin Cytoskeleton (GO:0015629)	0.00568551	Zinc Ion Binding (GO:0008270)	0.0535746
Cellular Response To Metal Ion (GO:0071248)	0.020587	Lumenal Side Of Endoplasmic Reticulum Membrane (GO:0098553)	0.00581272	Peptidase Activator Activity (GO:0016504)	0.0535746
Cellular Response To Zinc Ion (GO:0071294)	0.026396	COPII-coated ER To Golgi Transport Vesicle (GO:0030134)	0.00595472	Protein Homodimerization Activity (GO:0042803)	0.0535746
Positive Regulation Of Phosphatidylinositol 3-Kinase Signaling (GO:0014068)	0.0297647	Lysosome (GO:0005764)	0.0164801	Androsterone Dehydrogenase Activity (GO:0047023)	0.0535746
Cellular Response To Hypoxia (GO:0071456)	0.0398363	Organelle Outer Membrane (GO:0031968)	0.0164801	Transition Metal Ion Binding (GO:0046914)	0.0641222
Cellular Response To Decreased Oxygen Levels (GO:0036294)	0.041926	Neuron Projection (GO:0043005)	0.0217586	Ionotropic Glutamate Receptor Activity (GO:0004970)	0.0679589
Peptide Antigen Assembly With MHC Protein Complex (GO:0002501)	0.0502012	Vacuolar Lumen (GO:0005775)	0.0241871	Oxidoreductase Activity, Acting On Paired Donors, With Incorporation Or Reduction Of Molecular Oxygen, NAD(P)H As One Donor, And Incorporation Of One Atom Of Oxygen (GO:0016709)	0.0733601
Regulation Of Phosphatidylinositol 3-Kinase Signaling (GO:0014066)	0.0502012	Sarcolemma (GO:0042383)	0.0290694	Flavin Adenine Dinucleotide Binding (GO:0050660)	0.0812883
Pyruvate Metabolic Process (GO:0006090)	0.0502012	Cytoskeleton (GO:0005856)	0.0307089	Cytidylyltransferase Activity (GO:0070567)	0.0812883
Striated Muscle Hypertrophy (GO:0014897)	0.0562525	Clathrin-Coated Endocytic Vesicle Membrane (GO:0030669)	0.0307089	Intramolecular Transferase Activity, Phosphotransferases (GO:0016868)	0.0812883
Immunoglobulin Production Involved In Immunoglobulin-Mediated Immune Response (GO:0002381)	0.0562525	Mitochondrial Outer Membrane (GO:0005741)	0.0307089	Protein Serine Kinase Activity (GO:0106310)	0.0812883
Calcium-Mediated Signaling Using Intracellular Calcium Source (GO:0035584)	0.0644958	ER To Golgi Transport Vesicle Membrane (GO:0012507)	0.0315046	Lipase Activity (GO:0016298)	0.0834134
Cellular Response To Copper Ion (GO:0071280)	0.0644958	Coated Vesicle Membrane (GO:0030662)	0.0315046	Carboxylic Ester Hydrolase Activity (GO:0052689)	0.0851461
Regulation Of Macrophage Derived Foam Cell Differentiation (GO:0010743)	0.0644958	Cell-Substrate Junction (GO:0030055)	0.0355418	NAD-retinol Dehydrogenase Activity (GO:0004745)	0.0851461
Regulation Of Vascular Associated Smooth Muscle Cell Apoptotic Process (GO:1905459)	0.0864096	Extracellular Membrane-Bounded Organelle (GO:0065010)	0.0355418	Alcohol Dehydrogenase (NADP+) Activity (GO:0008106)	0.0851461
Vascular Wound Healing (GO:0061042)	0.0864096	Ficolin-1-Rich Granule Lumen (GO:1904813)	0.0382195	acyl-CoA Dehydrogenase Activity (GO:0003995)	0.0879613
Striated Muscle Contraction (GO:0006941)	0.0864096	Extracellular Vesicle (GO:1903561)	0.0423339	alditol:NADP+ 1-Oxidoreductase Activity (GO:0004032)	0.0879613
Regulation Of Immune Effector Process (GO:0002697)	0.0864096	Transport Vesicle Membrane (GO:0030658)	0.0423339	Neurotransmitter Receptor Activity Involved In Regulation Of Postsynaptic Membrane Potential (GO:0099529)	0.111
Renal Water Homeostasis (GO:0003091)	0.106422	Mitochondrial Envelope (GO:0005740)	0.044353	Amyloid-Beta Binding (GO:0001540)	0.123135
Regulation Of Neuron Apoptotic Process (GO:0043523)	0.106422	Focal Adhesion (GO:0005925)	0.044353	Steroid Dehydrogenase Activity, Acting On The CH-OH Group Of Donors, NAD Or NADP As Acceptor (GO:0033764)	0.123135
Fatty Acid Metabolic Process (GO:0006631)	0.106422	Ficolin-1-Rich Granule (GO:0101002)	0.044353	NADP Binding (GO:0050661)	0.125159
Fatty Acid Catabolic Process (GO:0009062)	0.106422	Dendrite (GO:0030425)	0.0563656	5'-Nucleotidase Activity (GO:0008253)	0.125159
Response To Copper Ion (GO:0046688)	0.106422	Platelet Alpha Granule Lumen (GO:0031093)	0.0598896	Insulin-Like Growth Factor I Binding (GO:0031994)	0.125159
Regulation Of Transforming Growth Factor Beta Activation (GO:1901388)	0.106422	Phagocytic Vesicle (GO:0045335)	0.0598896	Transmembrane Receptor Protein Tyrosine Kinase Activity (GO:0004714)	0.128943
Negative Regulation Of T Cell Mediated Cytotoxicity (GO:0001915)	0.106422	Secretory Granule Lumen (GO:0034774)	0.0598896	Exopeptidase Activity (GO:0008238)	0.129673
Positive Regulation Of CD4-positive, Alpha-Beta T Cell Differentiation (GO:0043372)	0.106422	Endocytic Vesicle (GO:0030139)	0.0637846	FAD Binding (GO:0071949)	0.129673
Myelination (GO:0042552)	0.106422	Clathrin-Coated Endocytic Vesicle (GO:0045334)	0.0637846	C3HC4-type RING Finger Domain Binding (GO:0055131)	0.129673
Positive Regulation Of Metabolic Process (GO:0009893)	0.110448	Postsynaptic Specialization Membrane (GO:0099634)	0.0637846	N,N-dimethylaniline Monooxygenase Activity (GO:0004499)	0.129673
Fatty Acid Beta-Oxidation (GO:0006635)	0.110448	Lysosomal Lumen (GO:0043202)	0.0659813	P-type Sodium Transporter Activity (GO:0008554)	0.129673
Response To Zinc Ion (GO:0010043)	0.110448	Platelet Alpha Granule (GO:0031091)	0.0781583	P-type Sodium:Potassium-Exchanging Transporter Activity (GO:0005391)	0.129673
Positive Regulation Of Peptidase Activity (GO:0010952)	0.110448	Clathrin-Coated Vesicle Membrane (GO:0030665)	0.0811861	arachidonate-CoA Ligase Activity (GO:0047676)	0.129673
Regulation Of JNK Cascade (GO:0046328)	0.119463	Endolysosome (GO:0036019)	0.0895781	cAMP-dependent Protein Kinase Activity (GO:0004691)	0.129673
Positive Regulation Of Actin Filament Bundle Assembly (GO:0032233)	0.120413	Mitochondrial Membrane (GO:0031966)	0.0938579	Cytochrome-B5 Reductase Activity, Acting On NAD(P)H (GO:0004128)	0.129673
Cell Communication By Electrical Coupling Involved In Cardiac Conduction (GO:0086064)	0.120413	Myofibril (GO:0030016)	0.0964817	Malate Dehydrogenase Activity (GO:0016615)	0.129673
Cellular Response To Fatty Acid (GO:0071398)	0.120413	Desmosome (GO:0030057)	0.104913	Acylglycerol Lipase Activity (GO:0047372)	0.129673
Prostanoid Metabolic Process (GO:0006692)	0.120413	Sarcoplasmic Reticulum (GO:0016529)	0.104913	Aldehyde Dehydrogenase (NAD+) Activity (GO:0004029)	0.129673
Regulation Of Cardiac Muscle Contraction By Regulation Of The Release Of Sequestered Calcium Ion (GO:0010881)	0.120413	Intercalated Disc (GO:0014704)	0.110721	Aldehyde Dehydrogenase [NAD(P)+] Activity (GO:0004030)	0.129673
Positive Regulation Of Smooth Muscle Cell Apoptotic Process (GO:0034393)	0.126717	NMDA Selective Glutamate Receptor Complex (GO:0017146)	0.110721	Aldo-Keto Reductase (NADP) Activity (GO:0004033)	0.129673
Regulation Of Peptidase Activity (GO:0052547)	0.129922	Spectrin-Associated Cytoskeleton (GO:0014731)	0.110721	Muscle Alpha-Actinin Binding (GO:0051371)	0.129673
Negative Regulation Of Mitochondrion Organization (GO:0010823)	0.129922	Endoplasmic Reticulum Lumen (GO:0005788)	0.115007	Nucleotidase Activity (GO:0008252)	0.129673
Positive Regulation Of Cold-Induced Thermogenesis (GO:0120162)	0.134846	Endocytic Vesicle Membrane (GO:0030666)	0.116112	ADP Binding (GO:0043531)	0.148311
Regulation Of Oxidative Phosphorylation (GO:0002082)	0.135767	Specific Granule (GO:0042581)	0.116112	Voltage-Gated Monoatomic Ion Channel Activity (GO:0005244)	0.148311
Neuron Maturation (GO:0042551)	0.135767	Lytic Vacuole (GO:0000323)	0.121306	Insulin-Like Growth Factor Binding (GO:0005520)	0.148959
Retinoid Metabolic Process (GO:0001523)	0.137368	Ionotropic Glutamate Receptor Complex (GO:0008328)	0.121306	Cell Adhesion Mediator Activity (GO:0098631)	0.15642
Diterpenoid Metabolic Process (GO:0016101)	0.139552	Postsynaptic Density Membrane (GO:0098839)	0.130835	MHC Class II Protein Binding (GO:0042289)	0.15642
Cellular Response To Organic Cyclic Compound (GO:0071407)	0.147675	Nuclear Membrane (GO:0031965)	0.130835	P-type Potassium Transmembrane Transporter Activity (GO:0008556)	0.15642
Cellular Response To Purine-Containing Compound (GO:0071415)	0.150143	Cytoplasmic Dynein Complex (GO:0005868)	0.148877	Oxidoreductase Activity, Acting On A Sulfur Group Of Donors, Oxygen As Acceptor (GO:0016670)	0.15642
Glycolytic Process (GO:0006096)	0.150143	Sodium:Potassium-Exchanging ATPase Complex (GO:0005890)	0.150452	Oxidoreductase Activity, Acting On The CH-CH Group Of Donors, With A Flavin As Acceptor (GO:0052890)	0.15642
Heterotypic Cell-Cell Adhesion (GO:0034113)	0.150143	Azurophil Granule Lumen (GO:0035578)	0.150452	Primary Amine Oxidase Activity (GO:0008131)	0.15642
Positive Regulation Of B Cell Proliferation (GO:0030890)	0.150143	Tertiary Granule Lumen (GO:1904724)	0.150452	Oxidoreductase Activity, Acting On The CH-OH Group Of Donors, NAD Or NADP As Acceptor (GO:0016616)	0.173884
Negative Regulation Of Peptidyl-Tyrosine Phosphorylation (GO:0050732)	0.169331	Specific Granule Membrane (GO:0035579)	0.150919	Calcium-Release Channel Activity (GO:0015278)	0.180612
Prostaglandin Metabolic Process (GO:0006693)	0.169331	Vesicle (GO:0031982)	0.150919	Carboxylic Acid Binding (GO:0031406)	0.180612
Positive Regulation Of Intracellular Signal Transduction (GO:1902533)	0.169331	Basolateral Plasma Membrane (GO:0016323)	0.150919	CD4 Receptor Binding (GO:0042609)	0.184393
Multicellular Organismal-Level Water Homeostasis (GO:0050891)	0.169331	Postsynaptic Density (GO:0014069)	0.153376	G Protein-Coupled Glutamate Receptor Binding (GO:0035256)	0.184393
Positive Regulation Of Leukocyte Cell-Cell Adhesion (GO:1903039)	0.169331	Azurophil Granule (GO:0042582)	0.174675	NMDA Glutamate Receptor Activity (GO:0004972)	0.184393
Regulation Of B Cell Proliferation (GO:0030888)	0.169331	Lytic Vacuole Membrane (GO:0098852)	0.174675	Neurotrophin Binding (GO:0043121)	0.184393
Actin Filament Polymerization (GO:0030041)	0.169331	Cytoplasmic Vesicle Lumen (GO:0060205)	0.178449	Peptidyl-Proline 4-Dioxygenase Activity (GO:0031545)	0.184393
Angiogenesis Involved In Wound Healing (GO:0060055)	0.169331	Bounding Membrane Of Organelle (GO:0098588)	0.18138	Retinal Dehydrogenase Activity (GO:0001758)	0.184393
Signal Release (GO:0023061)	0.169331	Microvillus (GO:0005902)	0.18138	Protein Tyrosine Kinase Activity (GO:0004713)	0.184393
Fatty Acid Beta-Oxidation Using acyl-CoA Dehydrogenase (GO:0033539)	0.169331	Early Phagosome (GO:0032009)	0.182312	Ligand-Gated Calcium Channel Activity (GO:0099604)	0.184393
Neuron Projection Maintenance (GO:1990535)	0.169331	Intracellular Vesicle (GO:0097708)	0.182312	Oxidoreductase Activity, Acting On The CH-CH Group Of Donors, NAD Or NADP As Acceptor (GO:0016628)	0.184393
Peptidyl-Proline Hydroxylation (GO:0019511)	0.169331
Positive Regulation Of Cellular Respiration (GO:1901857)	0.169331
Regulation Of Peptidyl-Tyrosine Phosphorylation (GO:0050730)	0.170259
Negative Regulation Of Neuron Apoptotic Process (GO:0043524)	0.170259
Heart Morphogenesis (GO:0003007)	0.171923
Regulation Of Cardiac Muscle Contraction By Calcium Ion Signaling (GO:0010882)	0.174891
Cellular Nitrogen Compound Biosynthetic Process (GO:0044271)	0.177242
Gluconeogenesis (GO:0006094)	0.177242
Cardiac Muscle Contraction (GO:0060048)	0.19944
Aspartate Family Amino Acid Catabolic Process (GO:0009068)	0.19944
Cellular Response To Thyroid Hormone Stimulus (GO:0097067)	0.19944
Regulation Of CD4-positive, Alpha-Beta T Cell Differentiation (GO:0043370)	0.19944
